# Integrative Multi-Tissue Analysis Identifies Synaptic Gene Networks Specific to Major Depressive Disorder in Women

**DOI:** 10.64898/2026.08.24.746654

**Authors:** Anushka Arvind, Vincy Vijay, Moushumi Goswami, Shashikant Patel, Shrutika Kavali, Archana Javadekar, Kshitish Acharya, Sumana Chakravarty, Neelima Dubey

## Abstract

Major Depressive Disorder (MDD) shows marked gender differences in prevalence and molecular signatures. Transcriptomic studies of post-mortem human brain tissue have reported alterations in the expression of synapse-related genes in MDD, including gender-specific patterns. But it remains unclear whether transcriptional changes observed in the brains of women with MDD are detectable in peripheral blood and conserved in experimental stress models. Whole-blood RNA sequencing was performed in women with MDD (n = 6) and matched healthy controls (n = 4). Differentially expressed genes (DEGs) were compared with previously reported female-specific blood and post-mortem brain transcriptomic datasets where selected overlapping synapse-associated genes were evaluated in the hippocampus and prefrontal cortex of female mice exposed to Chronic Variable Mild Stress (CVMS). Peripheral blood analysis identified DEGs enriched for synaptic organization, neuronal structure, and ion transport pathways. A substantial proportion of DEGs overlapped with previously reported datasets from peripheral blood, female MDD brain transcriptomic studies, and genes showing exclusive/enriched expression in the normal human brain. Network-based prioritization identified seven synapse-associated genes (*SHANK2, SHANK3, CACNG8, GPHN, PICK1, NRXN2* and *DNM2*) for further analysis. In the female CVMS model, several of these genes showed altered expression in the hippocampus and/or prefrontal cortex, alongside behavioural changes and reduced dendritic spine density. These findings highlight shared transcriptional signals across human blood and human brain datasets, as well as in the mouse brain. However, larger studies are required to confirm and validate these observations.
