## Supplementary Table S1 for "Integrative Multi-Tissue Analysis Identifies Synaptic Gene Networks Specific to Major Depressive Disorder in Women"

Supplementary Table S1. DAVID Output. Functional enrichment of up and down regulated genes (sorted based on p < 0.05)
Upregulated Genes
Category	Term	Count	%	P-value	Genes	List Total	Pop Hits	Pop Total	Fold Enrichment	Bonferroni	Benjamini	FDR
GOTERM_BP_DIRECT	GO:0006816~calcium ion transport	23	0.770003348	0.00179193	EPM2A, CATSPER1, CATSPER2, CALCRL, RAMP3, PRKCB, TRPC4, CAMK2A, ATP2A3, CACNA1A, CACNA1D, SLC3A2, ATP2C1, SLC8B1, PKD1, CACNG6, CYP27B1, CACNG8, STIM1, TRPV4, CDH23, SARAF, FYN	2489	90	19478	1.999883934	0.999986553	0.6592193	0.658481446
GOTERM_BP_DIRECT	GO:0042552~myelination	18	0.602611316	0.002233557	EIF2B5, EIF2B4, HEXA, LPAR1, OLIG2, POMGNT1, TMEM163, ERBB3, ERBB2, PMP22, TSPAN2, MBP, SCN2A, LARGE1, HRAS, SBF2, JAM3, MAPK3	2489	64	19478	2.200959221	0.999999155	0.703444283	0.702656929
GOTERM_BP_DIRECT	GO:0061351~neural precursor cell proliferation	9	0.301305658	0.013041103	RPGRIP1, BBS1, ADGRG1, WDR47, HDAC3, ORC3, ILK, DBN1, ELL3	2489	26	19478	2.708872887	1	1	0.999040461
GOTERM_BP_DIRECT	GO:0048709~oligodendrocyte differentiation	11	0.368262471	0.0151604	VTN, NOTCH1, DUSP10, CNP, TRPC4, RHEB, ERBB2, TSPAN2, CSK, MTOR, BOK	2489	37	19478	2.326539476	1	1	0.999040461
GOTERM_BP_DIRECT	GO:0097062~dendritic spine maintenance	5	0.167392032	0.04175059	CTTN, ITGA3, PICK1, FYN, IGF1R	2489	11	19478	3.557105811	1	1	0.999040461
GOTERM_CC_DIRECT	GO:0043198~dendritic shaft	12	0.401740877	0.010402179	JPH4, NSF, MPP2, EPHA4, NLGN2, SYNGAP1, GPER1, ZMYND8, SEZ6, LPAR1, CNIH2, HCN1	2612	41	20795	2.330146043	0.999989351	0.214912942	0.207651043
GOTERM_CC_DIRECT	GO:0043005~neuron projection	56	1.87479076	0.016933582	CYFIP2, TENM3, CLSTN3, PTGDR2, ITSN1, FAM107A, STON2, PTPRF, PPP2R1A, SPA17, RGS9, RGS6, CHRNB3, NPY5R, FBXW11, HTR3A, TUBG2, HTR3B, HSPG2, ANK1, ANO2, SSTR4, DNM2, KCNQ1, PICK1, ARHGEF7, STX1A, SHANK2, CAMK2B, DCTN1, NPR2, CAMK2A, IQGAP1, CYGB, CLN3, GLRA1, KLC3, RELN, FXR2, SV2A, INPP5K, NCAM1, MAP4, GABRE, MPP2, NMB, ANKRD27, DTNBP1, TRPV1, GRIN1, NAPEPLD, ATP13A2, NF2, VIP, CDK16, CPEB4	2612	330	20795	1.351013968	0.999999992	0.289723003	0.279933276
GOTERM_CC_DIRECT	GO:0043197~dendritic spine	30	1.004352193	0.030392552	ARF4, RGS14, ZMYND8, CTNND1, CAMK2A, LPAR1, SEZ6, STRN4, GPHN, CALB1, PALM, KCNN2, SYNPO, ASIC2, MPP2, EPHA4, HIP1R, DTNBP1, PTK2, GRIN1, PPP1CA, ARHGAP33, ARHGAP32, CTTN, APBA3, CNIH2, APBA2, DGKI, SHANK2, CPEB4	2612	162	20795	1.474320799	1	0.432205765	0.417601552
GOTERM_BP_DIRECT	GO:0048488~synaptic vesicle endocytosis	11	0.368262471	0.041199982	AP3M2, NLGN2, SYNJ1, AP1G1, FCHO2, CLTB, SCRIB, SYNJ2, STON2, AP2A2, STX1A	2489	43	19478	2.001906061	1	1	0.999040461
GOTERM_CC_DIRECT	GO:0014069~postsynaptic density	48	1.606963509	0.00500103	CAMK2B, BRSK1, TAMALIN, RGS14, CAMK2A, AGAP3, RPL10A, RPL8, PRKCZ, GPHN, RPL6, ADD1, EPS8, CACNG8, SYNGAP1, RUSC1, GPER1, PSD3, PALM, TMEM108, DGCR8, FYN, SYNPO, KPNA1, NSF, MPP2, DMTN, DTNB, DAPK1, PDPK1, MINK1, HIP1R, DTNBP1, TSC2, SCRIB, SHISA9, GRIN1, DNM2, INPP4A, ARHGAP33, ARHGAP32, RHEB, PICK1, CNIH2, DGKI, DBN1, SHANK2, CPEB4	2612	257	20795	1.486941444	0.995871604	0.124569489	0.120360291
GOTERM_CC_DIRECT	GO:0045211~postsynaptic membrane	37	1.238701038	0.040746687	TAMALIN, NLGN2, COL13A1, CLSTN3, LPAR1, GRIK1, CLCN2, GPHN, DDN, GLRA1, LRRTM4, GPER1, DMD, GABRE, CHRNB3, ITGA3, PTCH1, DTNBP1, SCRIB, HTR3A, TRPV1, HTR3B, SHISA9, ANK1, GRIN1, DNM2, P2RX1, SSPN, NAPEPLD, CSPG5, ITGA5, GNB5, CNIH2, DBN1, SHANK2, GRID2IP, HCN1	2612	214	20795	1.376492035	1	0.531162166	0.51321422
GOTERM_CC_DIRECT	GO:0098978~glutamatergic synapse	89	2.979578172	0.045224126	ARF4, PTPRS, PLXND1, WDR1, CLSTN3, CTNND1, ARRB2, ICAM5, IL1RAP, EPS8, MECP2, CALB1, SYNGAP1, PPP2R1A, TMEM108, FLOT1, PHF24, DGCR8, PRKACA, HRAS, RGS9, PPFIA3, DLGAP4, APPL1, KPNA1, VPS18, GRIPAP1, EPHA4, GUCY1A1, EPHA7, DAPK1, ITGA3, ACTN1, SCRIB, SHISA9, DGKZ, ANO2, MLF2, RABEP1, PRKAR1B, PRKAR1A, ITGA5, SHANK2, DGKI, DBN1, NAPA, LAMA5, TAMALIN, NOTCH1, RGS14, NRXN3, LPAR1, NRXN2, AGAP3, CPLX2…	2612	588	20795	1.205031592	1	0.569200209	0.54996696
GOTERM_CC_DIRECT	GO:0098793~presynapse	38	1.272179444	0.014303296	NAPA, SEMA7A, RAB3A, STON2, CLN8, CPLX2, AP2A2, DDN, PLD2, GRK2, FXR2, AP1G1, VPS52, FCHO2, SNX9, ERC1, APPL1, ASIC1, SRPK2, VPS18, CHRNB3, USP5, NPY5R, MX2, CADPS, MX1, RMDN3, SCRIB, SEPTIN4, SYNJ2, BAIAP3, DNM2, PPP1CA, GAK, SYNJ1, AAK1, SLC29A1, APBA2	2612	205	20795	1.47575916	0.999999859	0.265459479	0.256489615
GOTERM_BP_DIRECT	GO:0140374~antiviral innate immune response	22	0.736524941	0.0000343	ZBP1, NMB, TMEM120A, MX1, ZDHHC11, IFIT1, HCFC2, IFIT3, RELA, OASL, DUS2, RNF135, TRIM6, TRIM7, OAS1, OAS2, PRKRA, OAS3, DHX58, DHX15, TRIM65, UBL7	2489	65	19478	2.648675712	0.1929225	0.064869117	0.06479651
KEGG_PATHWAY	hsa04152:AMPK signaling pathway	28	0.93739538	0.0112	PFKFB2, PFKFB1, PFKFB4, PRKAG1, PRKAG2, HMGCR, ACACB, ADIPOR2, IGF1R, RPTOR, PPP2R1B, CREB3L3, PPP2R1A, CREB3L4, AKT2, SREBF1, CPT1A, STRADA, PDPK1, SCD5, CIDEA, TSC2, CPT1B, MTOR, PFKL, RHEB, ULK1, PFKM	1213	122	8534	1.614693282	0.9806962	0.356317769	0.352233898
KEGG_PATHWAY	hsa04150:mTOR signaling pathway	32	1.071309006	0.0359	MAPKAP1, WNT8B, PRR5L, SLC3A2, IGF1R, RPTOR, WNT6, AKT2, RPS6KA2, RPS6KA1, DVL2, MLST8, HRAS, EIF4B, MAPK3, WNT10A, ATP6V1G2, PRKCB, STRADA, PDPK1, RPS6, TSC2, PRKCA, CASTOR1, MTOR, CLIP1, RHEB, ULK1, LAMTOR2, DEPDC5, SGK1, TELO2	1213	158	8534	1.424901124	0.999997137	0.482039824	0.476515013
Downregulated Genes
Category	Term	Count	%	P-value	Genes	List Total	Pop Hits	Pop Total	Fold Enrichment	Bonferroni	Benjamini	FDR
GOTERM_BP_DIRECT	GO:0008306~associative learning	6	0.978792822	0.00260292	SPECC1, SNAP25, RELN, GABRA5, SHANK3, SHANK2	540	35	19478	6.183492063	0.999523733	0.740366609	0.740114355
GOTERM_BP_DIRECT	GO:0010975~regulation of neuron projection development	7	1.141924959	0.000489	CCDC88A, SNAP25, GSK3A, SFRP2, NCS1, PSEN1, RHOA	540	37	19478	6.824124124	0.7622013	0.287195872	0.28709802
GOTERM_BP_DIRECT	GO:0001764~neuron migration	10	1.63132137	0.005844671	GJA1, RELN, USP9X, DCDC2, ELP3, PSEN1, VAX1, KIAA0319L, RHOA, PRKG1	540	119	19478	3.031123561	0.999999966	0.896422306	0.896116881
GOTERM_BP_DIRECT	GO:0007399~nervous system development	22	3.588907015	0.015042297	PCSK2, CAMK2B, ACHE, GSK3A, SMARCD3, MYT1L, PCDHGC3, NR2F1, ISLR2, FGF2, PTPRF, RAPGEFL1, PTPRD, CCDC88A, ADGRG1, SMN2, DPF3, ECT2, APOB, SIM1, PCDHB7, SCN2B	540	452	19478	1.755637496	1	1	1
GOTERM_CC_DIRECT	GO:0043005~neuron projection	25	4.078303426	0.0000164	PCSK2, PRKN, CAMK2B, PCSK1, SNAP25, TPH2, TENM2, PSEN1, MCHR1, PTPRF, FXR1, RPH3A, GRIN2A, RELN, SMN2, SBF1, RGS6, CHRNB3, GABRA5, MYO5A, GABRG3, ANK1, ANO2, SHANK3, SHANK2	573	330	20795	2.74935216	0.008806874	0.004422906	0.004406555
GOTERM_CC_DIRECT	GO:0030425~dendrite	25	4.078303426	0.002553927	PCSK2, NECAB2, HCN4, PCSK1, TENM2, MAOB, CTNND2, PSEN1, ELFN1, HDAC6, CRHR2, NTF4, TMEM222, RELN, OPA1, NCS1, PENK, MARK3, DTNB, WFS1, STAT1, SORBS2, HNRNPAB, SNX14, RAB17	573	465	20795	1.951153146	0.749285848	0.170466303	0.169836114
GOTERM_CC_DIRECT	GO:0043025~neuronal cell body	19	3.099510604	0.014252694	SLC22A3, SNAP25, TGFB2, GSK3A, MAOB, TMPRSS3, SORBS2, PSEN1, PTPRF, SLC25A27, NDUFS7, PRKAR2B, TNN, PENK, VTI1A, RAB17, ASIC2, APOB, SHANK2	573	369	20795	1.868665371	0.999576173	0.419912058	0.418359703
GOTERM_CC_DIRECT	GO:0043197~dendritic spine	10	1.63132137	0.035463646	FXR1, RPH3A, GRIN2A, TENM2, ACTN2, PRKAR2B, ASIC2, SHANK3, RHOA, SHANK2	573	162	20795	2.240212871	0.999999997	0.618897816	0.616609839
GOTERM_BP_DIRECT	GO:0060291~long-term synaptic potentiation	7	1.141924959	0.017600015	CAMK2B, SNAP25, GRIN2A, RELN, SHANK3, SHANK2, CRHR2	540	75	19478	3.366567901	1	1	1
GOTERM_BP_DIRECT	GO:0097107~postsynaptic density assembly	3	0.489396411	0.019160247	RELN, CSMD2, SHANK3	540	8	19478	13.52638889	1	1	1
GOTERM_CC_DIRECT	GO:0098794~postsynapse	12	1.957585644	0.021673191	NECAB2, FXR1, GSK3A, DOCK4, CDH1, GABRA5, SNX14, AP2B1, RAB17, PSEN1, GABRG3, RHOA	573	198	20795	2.199481728	0.999992891	0.481436567	0.479656764
GOTERM_CC_DIRECT	GO:0042734~presynaptic membrane	10	1.63132137	0.022247531	PTPRD, SNAP25, GRIN2A, RIMS4, CNTN5, GABRA5, CASK, PSEN1, ANO2, CNTNAP4	573	149	20795	2.435667686	0.999994826	0.481436567	0.479656764
GOTERM_BP_DIRECT	GO:0050808~synapse organization	6	0.978792822	0.030095444	PTPRD, CTNND2, PCDHGC3, PPFIA1, PSEN1, ELFN1	540	63	19478	3.435273369	1	1	1
GOTERM_BP_DIRECT	GO:0006955~immune response	23	3.752039152	0.0442	CXCL6, CLEC4M, TRDV3, CCL3L3, CCL4L2, HLA-B, IL16, HLA-A, PPBP, DEFA1, SAMHD1, HLA-F, TSKU, CXCL5, IL1A, CXCL11, HLA-DMB, FCGR3B, CTSL, TLR10, CTSG, HLA-DQA1, HLA-DPA1	540	537	19478	1.544913442	1	1	1
GOTERM_CC_DIRECT	GO:0034707~chloride channel complex	6	0.978792822	0.014998922	CLIC6, OSTM1, GABRA5, GABRG3, SLC26A6, ANO2	573	53	20795	4.10846587	0.999718643	0.419912058	0.418359703
GOTERM_BP_DIRECT	GO:0045087~innate immune response	28	4.567699837	0.00497	COLEC12, CYBC1, CLEC4M, PRKDC, CRISP3, HMGB3, SAMHD1, LGALS3, TBK1, DMBT1, TRIM68, S100A12, CAMP, MBL2, FGB, TRIM61, TRDV3, HLA-B, HLA-A, MIF, TRIM39, OAS3, POLR3E, TLR10, BPI, TRIM31, MYD88, APOBEC3B	540	570	19478	1.771877843	0.999999555	0.896422306	0.896116881
GOTERM_BP_DIRECT	GO:0030593~neutrophil chemotaxis	10	1.63132137	0.0000326	CXCL6, LGALS3, TGFB2, CXCL11, EDN3, GBF1, S100A12, PPBP, CXCL5, PF4V1	540	59	19478	6.113622097	0.09131895	0.047879782	0.047863469
