## Supplementary Table S3 for "Integrative Multi-Tissue Analysis Identifies Synaptic Gene Networks Specific to Major Depressive Disorder in Women"

Primer	Sequence
PICK1FP	GGCGAACTTCCACCAACACT
PICK1 RP	ATAGGAAACTGGGTCTGCCGT
NRXN2 FP	GGATTGGACACGCTATGGTGA
NRXN2 RP	GTAGACCACGTCCTTGAGGC
GPHN FP	GTCACTCCAGAGGCCACAAA
GPHN RP	TAGAGAGCATGCCCAGAGGT
DNM2 FP	CCATACCCAATCAGGGGGAG
DNM2 RP	GTCCAGTGGCAGCATGTACT
SHANK3 FP	CCTGGGCCTGAAGATGACAA
SHANK3 RP	CTGCTGAAGAGCCGAGCTG
RPH3A FP	CGGAGGAGGAGGAGGAAGAA
RPH3A RP	CACTGCAGGTTGCTGTTGTC
NCS1 FP	CCAAGTTCGCCACGTTTGTT
NCS1 RP	GCCCATCGCAGCTTTTCATC
GABRG3 FP	GGGTGTCCTATGTCACTGCC
GABRG3 RP	TGTGGAATCTGGATGTAATAACGA
SHANK2 FP	AGCCAGAAAGAAAGCTCCCC
SHANK2 RP	GACTGAGGCTTTGTCCACGA
GAPDH FP	TGAAGTCGCAGGAGACAACCT
GAPDH RP	ATGGCCTTCCGTGTTCCTA
CNTNAP4 FP	GATCAACCTCACACTGGGCA
CNTNAP4 RP	AGGTGCTGAGATCCCTCCAA
CACNG8 FP	GTGGTGTGAAAAGGGCGTTC
CACNG8 RP	CAACCCTTCCAGGCAGCATA
