## Supplementary Table S4 for "Integrative Multi-Tissue Analysis Identifies Synaptic Gene Networks Specific to Major Depressive Disorder in Women"

Gene	Transcript.ID	logFC	AveExpr	t	pvalue	adj.P.Val	FDR
LMF2	ENST00000216080.5	-29.53165983	#NAME?	-21.37982064	3.91E-05	0.070455824	0.000897959
EPS8L1	ENST00000587901.1	6.513325466	#NAME?	3.273158504	0.023217249	0.821647606	0.055531869
BZW2	ENST00000258761.8	-11.37997633	#NAME?	-2.349541488	0.047349226	0.821647606	0.078380357
CEP68	ENST00000260569.4	-21.77585058	#NAME?	-4.88108484	0.004968517	0.821647606	0.019281794
TM9SF1	ENST00000261789.9	-25.46264715	#NAME?	-15.43830385	2.66E-05	0.056444289	0.000897959
RBFA	ENST00000262197.7	-2.896328072	#NAME?	-3.470707103	0.013891146	0.821647606	0.042843219
EED	ENST00000263360.11	-15.14183616	#NAME?	-10.42124717	0.000591817	0.266266196	0.003811041
ITGA6	ENST00000264107.12	-12.50145207	#NAME?	-7.036102026	0.002507302	0.690489618	0.011754232
CEP70	ENST00000264982.8	-1.469404596	-1.901585454	-2.806656038	0.01729362	0.821647606	0.047714222
KIR3DL2	ENST00000270442.5	-13.62405579	#NAME?	-4.003036296	0.011003439	0.821647606	0.035428655
HGD	ENST00000476082.2	2.452729166	#NAME?	2.555490834	0.044232891	0.821647606	0.076767968
PEAR1	ENST00000292357.8	-4.625867979	#NAME?	-4.055729562	0.01045889	0.821647606	0.034432076
COL6A3	ENST00000347401.8	6.035863077	#NAME?	4.833441937	0.005173947	0.821647606	0.019722443
CMBL	ENST00000296658.4	-1.002901765	0.251727791	-2.262561094	0.045228996	0.821647606	0.077303712
RAB24	ENST00000303270.6	-8.97731345	#NAME?	-6.717172852	0.002962715	0.758765831	0.013167402
MLLT10	ENST00000307729.12	-7.143275783	#NAME?	-2.987385716	0.017813177	0.821647606	0.048551264
ZNF596	ENST00000308811.8	-25.96324619	#NAME?	-20.06403806	4.99E-05	0.070770397	0.000897959
CLTB	ENST00000310418.9	-20.40630267	#NAME?	-14.99171268	0.000150799	0.110783548	0.00140267
PANK2	ENST00000316562.9	-1.433646044	-1.199712412	-2.686681935	0.021402371	0.821647606	0.053507842
SYTL1	ENST00000318074.9	-10.31754213	#NAME?	-2.499878483	0.031809079	0.821647606	0.065734225
IGSF3	ENST00000318837.6	-8.55523485	#NAME?	-6.613490732	0.003132577	0.789471511	0.013802181
HNRNPCL4	ENST00000323770.8	-4.299420283	#NAME?	-3.07810177	0.039098085	0.821647606	0.07273485
NR4A3	ENST00000330847.1	-7.351247764	#NAME?	-2.976900126	0.021177666	0.821647606	0.053507842
OR4F16	ENST00000332831.5	-23.86826157	#NAME?	-16.44821904	0.000106128	0.088308732	0.001130746
VSTM1	ENST00000338372.7	-21.5561634	#NAME?	-16.72014572	9.97E-05	0.085274856	0.001130746
NVL	ENST00000340871.8	-22.01263293	#NAME?	-3.731302126	0.014390226	0.821647606	0.043791583
CRHR2	ENST00000341843.8	-4.180510481	#NAME?	-2.65560432	0.046639757	0.821647606	0.078380357
AMPD2	ENST00000680132.1	6.576491433	#NAME?	8.316711851	8.10E-05	0.072885903	0.001009915
CTSL	ENST00000343150.10	-1.451680714	-0.043583776	-2.863675557	0.015626848	0.821647606	0.04583147
SGK3	ENST00000345714.8	-13.258134	#NAME?	-2.454901544	0.040229951	0.821647606	0.073534504
CTSB	ENST00000710715.1	25.63694149	#NAME?	19.86958543	5.18E-05	0.070770397	0.000897959
SMARCD3	ENST00000356800.6	-18.82220118	#NAME?	-2.764332828	0.028583783	0.821647606	0.062734445
IPO5	ENST00000357602.7	-7.572697489	#NAME?	-5.832190215	0.004893573	0.821647606	0.019117559
CCDC32	ENST00000358005.7	-1.836586163	#NAME?	-2.454067542	0.036974476	0.821647606	0.071374222
BDP1	ENST00000508917.6	-29.99530605	#NAME?	-23.21105288	2.86E-05	0.059054915	0.000897959
POTEC	ENST00000358970.10	-22.12056801	#NAME?	-16.52697931	0.000104222	0.087665554	0.001130746
AMZ2	ENST00000359783.8	-10.06125115	#NAME?	-7.446008903	0.002042627	0.602166368	0.010143893
EPHB4	ENST00000360620.7	-15.00212617	#NAME?	-13.75421065	4.61E-05	0.070770397	0.000897959
HPS1	ENST00000474873.5	2.978370156	#NAME?	2.936748062	0.02240293	0.821647606	0.054489658
OPA1	ENST00000361510.8	-10.88795605	#NAME?	-2.789811573	0.019409087	0.821647606	0.051012074
UBAP2L	ENST00000707139.1	24.24235873	#NAME?	5.036554941	0.004361694	0.821647606	0.01762726
SOX13	ENST00000367204.6	-8.765440243	#NAME?	-6.753590025	0.002905781	0.749546162	0.013098367
FCGR3B	ENST00000367964.6	-31.89275567	#NAME?	-24.63293505	2.28E-05	0.052686111	0.00089072
S100A12	ENST00000368737.5	-1.144166697	6.22312861	-3.203076522	0.008559855	0.821647606	0.029680917
PIP5K1A	ENST00000368888.9	-17.86544545	#NAME?	-10.57573216	5.02E-05	0.070770397	0.000897959
MAGI3	ENST00000369615.5	-16.52306132	#NAME?	-3.461547175	0.027545124	0.821647606	0.061844752
WBP1L	ENST00000369884.4	-4.47184423	#NAME?	-3.29785256	0.031895722	0.821647606	0.065734225
EXTL2	ENST00000370114.8	-12.64875044	#NAME?	-2.864647563	0.021451873	0.821647606	0.053507842
POLR1C	ENST00000372344.6	-13.19489293	#NAME?	-10.23571658	0.000632797	0.273569706	0.004030642
HNRNPR	ENST00000374616.7	-20.6088475	#NAME?	-8.813158304	0.000368862	0.185956974	0.002604255
LENG8	ENST00000620984.4	-15.38983857	#NAME?	-4.838666788	0.002008266	0.59496608	0.010143893
PRXL2B	ENST00000378424.9	-7.402841443	#NAME?	-5.743617928	0.005163556	0.821647606	0.019722443
MTRF1	ENST00000379477.5	-1.560958661	#NAME?	-2.731908623	0.021421328	0.821647606	0.053507842
BCLAF3	ENST00000379682.9	-2.132799408	#NAME?	-3.075398567	0.018463925	0.821647606	0.049861106
GPANK1	ENST00000383434.6	-11.92281172	#NAME?	-10.19868464	0.00018773	0.119495232	0.001577386
TUBB	ENST00000383564.8	-4.081813338	#NAME?	-4.446625423	0.004642704	0.821647606	0.01850765
HLA-A	ENST00000383605.6	-11.18529562	#NAME?	-3.649079254	0.01564214	0.821647606	0.04583147
PYHIN1	ENST00000392252.7	-1.451481865	#NAME?	-2.441026764	0.037767865	0.821647606	0.071940703
KLC2	ENST00000394078.5	-24.81884139	#NAME?	-19.17727717	5.92E-05	0.070901956	0.0009376
PPP2R2B	ENST00000394409.7	-19.29511106	#NAME?	-10.82232933	4.42E-05	0.070770397	0.000897959
HEPACAM2	ENST00000394468.7	-26.02317126	#NAME?	-20.15881103	4.90E-05	0.070770397	0.000897959
IL16	ENST00000683961.1	28.30856307	#NAME?	27.60207216	2.07E-07	0.005107285	0.000121302
SPECC1	ENST00000681116.1	0.743100201	-0.747807398	2.316248758	0.041174801	0.821647606	0.074027419
DCAF11	ENST00000559451.5	10.29097342	#NAME?	7.908014183	0.000248539	0.143531532	0.001941918
PCSK6	ENST00000398185.6	-19.00267688	#NAME?	-11.63321169	0.000392194	0.192971455	0.00273602
PRPS2	ENST00000398491.6	-1.41962032	#NAME?	-2.577687817	0.030234456	0.821647606	0.065692756
MYO5A	ENST00000399233.7	-12.3856566	#NAME?	-4.610877558	0.006275955	0.821647606	0.023276643
GUCD1	ENST00000402766.5	-1.039506323	1.19702961	-2.58108357	0.025811785	0.821647606	0.059550024
BMAL1	ENST00000403510.8	-6.701653986	#NAME?	-2.411048812	0.043051666	0.821647606	0.076218357
DTNB	ENST00000407661.7	-22.43164166	#NAME?	-17.18580903	8.99E-05	0.078126172	0.001075131
AFF3	ENST00000409236.6	-23.10437029	#NAME?	-15.30769779	0.00013935	0.105867241	0.001375774
SERF2	ENST00000409291.5	-11.43759393	#NAME?	-5.46748405	0.006132215	0.821647606	0.022888395
OSBPL3	ENST00000409759.5	-17.93906664	#NAME?	-13.9006929	0.000200651	0.122772738	0.001633076
MYD88	ENST00000652590.1	1.111378373	1.36503645	2.923359418	0.014054295	0.821647606	0.04311946
SHISA7	ENST00000416792.2	-11.43673768	#NAME?	-10.05836805	0.000200226	0.122772738	0.001633076
ARHGAP21	ENST00000418325.1	-24.47479823	#NAME?	-18.28862547	7.09E-05	0.070901956	0.000981209
HMGB3	ENST00000419110.5	-25.81218964	#NAME?	-20.01907891	5.03E-05	0.070770397	0.000897959
PRPSAP2	ENST00000419284.6	-1.43541006	#NAME?	-2.561120701	0.031060736	0.821647606	0.065692756
NPRL3	ENST00000419636.1	-1.904950445	#NAME?	-2.699839005	0.022624692	0.821647606	0.054559957
KANSL3	ENST00000420155.5	-2.976002415	#NAME?	-2.553984456	0.031423617	0.821647606	0.065692756
CD109	ENST00000422508.6	-9.958041574	#NAME?	-7.723749948	0.001787827	0.551199183	0.009271386
ATG7	ENST00000424071.5	-15.58018685	#NAME?	-6.927930292	0.000504122	0.234303189	0.003282394
IST1	ENST00000535424.5	23.82539126	#NAME?	17.94734724	7.62E-05	0.070901956	0.000983461
HID1	ENST00000425042.7	-11.74682296	#NAME?	-10.33169259	0.000176739	0.11590634	0.001523074
OR4F29	ENST00000426406.4	-23.86826157	#NAME?	-16.44821904	0.000106128	0.088308732	0.001130746
ARL6IP4	ENST00000426960.6	-15.89762042	#NAME?	-14.27006048	3.87E-05	0.07043821	0.000897959
DOCK4	ENST00000428084.6	-22.94231359	#NAME?	-15.81938187	0.000123032	0.098152506	0.001264855
RFX5	ENST00000430227.5	-24.04733726	#NAME?	-18.65899176	6.57E-05	0.070901956	0.000981209
PFDN6	ENST00000431830.5	-3.425424996	#NAME?	-3.556894807	0.017197199	0.821647606	0.047714222
AFG1L	ENST00000431865.1	-2.9134896	#NAME?	-2.404142749	0.047999354	0.821647606	0.07883424
MDH2	ENST00000432020.2	-24.58994371	#NAME?	-19.29934968	9.18E-06	0.030878437	0.000672435
ETFA	ENST00000433983.6	-1.963308817	#NAME?	-2.734433604	0.021329355	0.821647606	0.053507842
ISLR2	ENST00000435464.5	-15.35244132	#NAME?	-7.788410738	0.001734295	0.538989667	0.009074079
GNB1	ENST00000437146.1	-4.536499989	#NAME?	-2.897206935	0.046507845	0.821647606	0.078380357
TTC3	ENST00000438055.5	-19.71172219	#NAME?	-15.21099915	0.000142734	0.107077155	0.001375774
TTLL3	ENST00000438596.5	-11.15576808	#NAME?	-5.667766666	0.002645346	0.710537872	0.012206085
RCAN1	ENST00000443408.6	-25.16472119	#NAME?	-16.6632243	0.000101026	0.085910816	0.001130746
EEPD1	ENST00000444777.1	-5.82581537	#NAME?	-3.330810877	0.03095722	0.821647606	0.065692756
FXR1	ENST00000445140.6	-4.161518058	#NAME?	-3.089797191	0.015271631	0.821647606	0.045308588
TRIM39	ENST00000412022.5	5.678096276	#NAME?	4.245299495	0.014422825	0.821647606	0.043791583
RUBCN	ENST00000447048.1	-2.481011111	#NAME?	-2.415884369	0.047187709	0.821647606	0.078380357
ADGRF3	ENST00000459892.5	1.127364329	-1.962167618	2.728167732	0.019882043	0.821647606	0.051781676
USP39	ENST00000450066.6	-15.98735607	#NAME?	-3.863410507	0.012612591	0.821647606	0.039523948
SLC2A8	ENST00000485806.1	2.073938494	#NAME?	2.662743487	0.024101416	0.821647606	0.056949314
HMGXB4	ENST00000455359.5	-2.340604914	#NAME?	-2.397178549	0.043985139	0.821647606	0.076767968
OSBPL5	ENST00000459995.5	-4.286656951	#NAME?	-3.194939182	0.019441917	0.821647606	0.051012074
TRIM31	ENST00000460861.1	-22.70421594	#NAME?	-8.619537315	0.001196002	0.424553452	0.00667483
DXO	ENST00000462963.1	-9.999574911	#NAME?	-2.709269947	0.030917753	0.821647606	0.065692756
HLA-F	ENST00000463731.1	-4.930385085	#NAME?	-6.136505113	0.000949559	0.370184463	0.005620622
GLDN	ENST00000464150.2	-11.8606795	#NAME?	-7.325804925	0.002166869	0.631574918	0.010670464
SSBP1	ENST00000465167.1	-11.2362715	#NAME?	-5.379956771	0.003304516	0.807962114	0.014411507
IFT80	ENST00000465537.5	-3.139762694	#NAME?	-4.911794486	0.001248268	0.438082699	0.006900802
ZNF271P	ENST00000465539.3	-27.05298143	#NAME?	-24.56243345	2.89E-06	0.017800708	0.000338708
DDX39B	ENST00000485571.5	-20.00842254	#NAME?	-17.05055197	1.66E-05	0.044263377	0.000810633
PRRC2A	ENST00000466607.5	11.83872682	#NAME?	9.159853641	0.000308831	0.163690808	0.002234259
RPL7AP53	ENST00000468834.1	-18.81530819	#NAME?	-10.44903366	0.000167678	0.111859816	0.00151076
HLA-B	ENST00000640094.2	8.716600529	#NAME?	6.506870158	0.003320057	0.809204985	0.014411507
WRAP53	ENST00000471973.6	-3.319246915	#NAME?	-3.437938012	0.019472951	0.821647606	0.051012074
FAM53A	ENST00000472884.6	-5.27315715	#NAME?	-4.041030501	0.016930678	0.821647606	0.047698929
VTI1A	ENST00000472892.1	-1.514303254	#NAME?	-2.560579862	0.03108809	0.821647606	0.065692756
TMEM241	ENST00000473688.5	-11.68625149	#NAME?	-2.40145268	0.040280846	0.821647606	0.073534504
LMAN2L	ENST00000474494.1	-4.28347217	#NAME?	-3.030641028	0.040898025	0.821647606	0.073969885
HLA-DQA1	ENST00000476192.5	-5.748092025	#NAME?	-3.588619567	0.024651953	0.821647606	0.057784178
MUC20	ENST00000480350.1	-24.05384464	#NAME?	-18.2148643	7.20E-05	0.070901956	0.000981209
SLC26A6	ENST00000480524.5	-10.82665172	#NAME?	-8.06451027	0.001527004	0.506069398	0.008285411
HLA-DMB	ENST00000461570.1	3.139136818	#NAME?	3.739000069	0.00758923	0.821647606	0.027117615
CYB5R1	ENST00000482572.5	-1.716313971	#NAME?	-2.526210413	0.032876941	0.821647606	0.066205799
PPT2	ENST00000476214.5	23.16935757	#NAME?	7.252405515	0.002247378	0.648930297	0.010846091
PCOLCE2	ENST00000483986.1	-4.804120796	#NAME?	-2.966227522	0.043500078	0.821647606	0.076767968
RNF182	ENST00000488300.6	-1.398610879	0.778196075	-2.451613401	0.032452642	0.821647606	0.066205799
MTMR1	ENST00000490316.7	-9.886140479	#NAME?	-4.175222578	0.009335802	0.821647606	0.031992865
ZBTB20	ENST00000491500.5	-1.003591603	-0.039875067	-2.393819472	0.035931441	0.821647606	0.070186081
EZH2	ENST00000492143.5	-7.307956367	#NAME?	-3.186573237	0.035325133	0.821647606	0.069232535
PLSCR4	ENST00000493382.5	-2.334383052	#NAME?	-2.661199465	0.038468259	0.821647606	0.072020447
MOG	ENST00000259891.11	9.410030886	#NAME?	4.086913438	0.006837747	0.821647606	0.0248877
CPT1B	ENST00000417176.1	2.348615655	#NAME?	2.960843917	0.016252071	0.821647606	0.047118141
PLS3	ENST00000497870.1	-10.13543627	#NAME?	-7.846082221	0.001688227	0.534890196	0.008912622
MCHR1	ENST00000498400.1	-13.13612004	#NAME?	-10.04775912	0.000678003	0.285925147	0.0042267
TSPAN5	ENST00000505184.5	-16.5922687	#NAME?	-11.89124107	0.000361207	0.184501422	0.002581309
CC2D2A	ENST00000674945.1	9.280425864	#NAME?	4.340004957	0.001959624	0.59006027	0.009985562
MSMO1	ENST00000507013.5	-1.512621664	#NAME?	-2.390358402	0.038318765	0.821647606	0.072020447
TBC1D32	ENST00000509492.2	-1.538485176	-0.669107792	-2.355398799	0.038442021	0.821647606	0.072020447
HNRNPAB	ENST00000514633.5	-17.43838265	#NAME?	-3.024688601	0.024063955	0.821647606	0.056949314
CCNG2	ENST00000514756.1	-1.958449083	#NAME?	-2.417250621	0.047094187	0.821647606	0.078380357
RAP1GDS1	ENST00000515187.5	-3.530021262	#NAME?	-3.652396802	0.008492051	0.821647606	0.029621083
RGS20	ENST00000517405.1	-21.23251296	#NAME?	-7.143200992	0.002374179	0.672835439	0.011311129
CA1	ENST00000517618.5	-18.57570551	#NAME?	-15.71530113	2.45E-05	0.05567957	0.000897313
ELP3	ENST00000518112.5	-5.611691359	#NAME?	-4.350409293	0.013309069	0.821647606	0.041484651
CHCHD7	ENST00000396723.9	17.6021739	#NAME?	13.6176988	0.000216849	0.132132654	0.001740733
TNIP1	ENST00000518977.5	-1.489455946	0.76570866	-3.114771612	0.010007136	0.821647606	0.033319214
BIN3	ENST00000518366.1	1.125386878	1.339571149	2.690222759	0.021268226	0.821647606	0.053507842
CDCA2	ENST00000521098.2	-22.61743573	#NAME?	-17.51758723	8.36E-05	0.074636958	0.001020617
RHOBTB2	ENST00000522948.5	-1.979838891	#NAME?	-2.302548184	0.044467856	0.821647606	0.076867739
SMG1P4	ENST00000523028.5	-4.659981848	#NAME?	-3.751464366	0.009984647	0.821647606	0.033319214
NPIPB11	ENST00000524087.5	-8.209027064	#NAME?	-6.101926213	0.004172337	0.821647606	0.016979094
TRIM68	ENST00000526337.5	-26.923785	#NAME?	-20.17953925	4.88E-05	0.070770397	0.000897959
FAM118B	ENST00000527247.5	-1.108543864	0.534733662	-2.787066684	0.017906339	0.821647606	0.048579235
PUF60	ENST00000527744.6	-14.67814763	#NAME?	-7.672414888	0.001831801	0.560292061	0.0094161
NASP	ENST00000528084.5	-1.714203538	#NAME?	-2.461294004	0.044179436	0.821647606	0.076767968
AKIP1	ENST00000525005.5	9.487656124	#NAME?	8.672288227	0.000397186	0.194442308	0.002738247
RBM4	ENST00000530235.1	-18.91724296	#NAME?	-5.565733896	0.001560811	0.513971592	0.008390423
ZNF251	ENST00000530353.1	-26.88984408	#NAME?	-14.49418306	0.000171332	0.113807347	0.00151076
WT1	ENST00000530998.5	-16.20064536	#NAME?	-12.41380829	0.000307314	0.163690808	0.002234259
ALG9	ENST00000531154.5	-1.975622177	#NAME?	-2.711391688	0.030824208	0.821647606	0.065692756
JHY	ENST00000531316.1	-5.986688159	#NAME?	-2.762172364	0.033708108	0.821647606	0.067416216
INTS11	ENST00000461514.6	1.383954424	-0.316228539	3.128656454	0.009764089	0.821647606	0.032883656
ZW10	ENST00000535142.5	-26.68910871	#NAME?	-19.46687832	5.59E-05	0.070901956	0.000935926
BCAT1	ENST00000538118.5	-6.619943523	#NAME?	-5.125591136	0.007663582	0.821647606	0.027217328
WDR74	ENST00000538277.1	-1.415359047	#NAME?	-2.493135095	0.032176268	0.821647606	0.065927598
RAPGEFL1	ENST00000538884.1	-16.56740808	#NAME?	-12.85674211	0.000269333	0.151896872	0.002035043
SLC29A2	ENST00000619145.4	4.67949878	#NAME?	4.089407413	0.010127217	0.821647606	0.033528526
ECT2	ENST00000540509.5	-15.8859243	#NAME?	-6.235879594	0.003863194	0.821647606	0.015942477
NDUFS7	ENST00000540530.5	-17.86447182	#NAME?	-10.06250912	0.000674312	0.285145589	0.0042267
PRKDC	ENST00000432581.2	1.258303427	0.349904431	3.307948825	0.00711432	0.821647606	0.025734516
ACO1	ENST00000541043.5	-12.95382582	#NAME?	-2.520423374	0.030715751	0.821647606	0.065692756
LRRC43	ENST00000541498.5	-4.211205624	#NAME?	-3.051646348	0.040089564	0.821647606	0.073534504
NKRF	ENST00000542113.3	-23.93464055	#NAME?	-21.34423161	5.67E-06	0.021386514	0.00055377
PPME1	ENST00000543525.3	-1.240680837	#NAME?	-2.32791798	0.042598526	0.821647606	0.075874578
LSM14A	ENST00000544216.8	-19.42278377	#NAME?	-17.72397783	1.38E-05	0.038497491	0.000735164
CDK2AP1	ENST00000544658.5	-1.818345921	#NAME?	-3.296001376	0.009521735	0.821647606	0.03244033
VPS50	ENST00000544910.5	-11.86085459	#NAME?	-2.975735508	0.02560604	0.821647606	0.059308852
A2M	ENST00000545828.1	-1.178699175	2.236580946	-2.47085603	0.031369007	0.821647606	0.065692756
WIPI1	ENST00000546360.5	-2.166206678	#NAME?	-2.560424478	0.034183979	0.821647606	0.067986088
RARG	ENST00000550265.5	1.528217395	-0.93693425	2.591641916	0.025333308	0.821647606	0.058909994
ATG101	ENST00000553049.5	-7.656740993	#NAME?	-5.568497706	0.005753751	0.821647606	0.021613449
RBM23	ENST00000557245.1	1.849390911	0.518952991	3.635079984	0.004015967	0.821647606	0.01645704
DPF3	ENST00000556238.5	-8.744047561	#NAME?	-5.693729853	0.005323742	0.821647606	0.020127179
WARS1	ENST00000556295.5	-24.10400522	#NAME?	-18.43780647	6.88E-05	0.070901956	0.000981209
CATSPERB	ENST00000557036.1	-4.466309756	#NAME?	-2.504860033	0.047313982	0.821647606	0.078380357
TGIF2	ENST00000558465.1	-2.915835737	#NAME?	-3.10039039	0.028049123	0.821647606	0.062070487
GLCE	ENST00000261858.7	2.10584689	-0.542351864	3.709227074	0.003532435	0.821647606	0.01500005
MARK3	ENST00000560417.6	-8.116933757	#NAME?	-4.430937502	0.004719894	0.821647606	0.018688229
AKAP13	ENST00000560256.1	1.302213444	1.448214593	2.564838788	0.026565396	0.821647606	0.060809852
NAGPA	ENST00000562746.5	-5.924591835	#NAME?	-4.523284864	0.011696429	0.821647606	0.037049229
ZFP90	ENST00000563169.7	-22.4289241	#NAME?	-5.934976814	0.001127032	0.412365923	0.006412046
ADGRG1	ENST00000563548.5	-21.32939991	#NAME?	-14.46302558	0.000172732	0.11424667	0.00151076
POLR3E	ENST00000564209.5	-24.05929643	#NAME?	-16.53410741	0.000104052	0.087665554	0.001130746
COX4I1	ENST00000566617.1	-10.59274957	#NAME?	-3.310008699	0.016873407	0.821647606	0.047698929
VWA3A	ENST00000567131.5	-5.957942342	#NAME?	-4.607415082	0.010998324	0.821647606	0.035428655
SCPEP1	ENST00000571345.5	-3.178428806	#NAME?	-3.128823567	0.027180883	0.821647606	0.061844752
TRAPPC1	ENST00000571739.5	4.763522173	#NAME?	4.049090042	0.003849962	0.821647606	0.015942477
ANKRD36BP2	ENST00000575193.1	-1.095404966	3.52161953	-2.533731277	0.028069418	0.821647606	0.062070487
CCDC137	ENST00000575223.5	-9.474054805	#NAME?	-6.715075671	0.002966036	0.758765831	0.013167402
DENND11	ENST00000536163.6	7.139895773	0.039849037	5.22172762	0.00029895	0.163492702	0.002217528
CYBC1	ENST00000578064.1	-11.50430874	#NAME?	-5.879715736	0.00225806	0.649591043	0.010846091
FLII	ENST00000581349.5	-7.519076407	#NAME?	-3.619179006	0.024011565	0.821647606	0.056949314
POP4	ENST00000586420.5	-20.08167212	#NAME?	-12.41293723	7.48E-05	0.070901956	0.000983461
AP2B1	ENST00000589774.5	-28.87733868	#NAME?	-22.02790225	3.49E-05	0.067028996	0.000897959
KATNAL2	ENST00000687291.1	4.24064747	#NAME?	4.147143611	0.004536822	0.821647606	0.018209436
RUFY2	ENST00000602465.6	-7.700708303	#NAME?	-5.095939598	0.007817518	0.821647606	0.02759678
GDF15	ENST00000604609.2	-5.232675746	#NAME?	-3.728684431	0.021875447	0.821647606	0.054119689
TMEM222	ENST00000608611.5	-17.02574625	#NAME?	-13.21292271	0.000242984	0.142449473	0.001924171
LENG1	ENST00000610998.1	-28.16065493	#NAME?	-24.70534612	2.81E-06	0.017800708	0.000338708
TFPT	ENST00000611514.1	-24.27630423	#NAME?	-17.88927686	7.72E-05	0.070901956	0.000983461
ABHD18	ENST00000611882.2	-23.73876592	#NAME?	-15.19756759	0.000143212	0.107077155	0.001375774
SMN2	ENST00000612446.4	-16.6154585	#NAME?	-6.385693718	0.001574994	0.515352613	0.008390423
TLR10	ENST00000613579.4	-10.59496501	#NAME?	-2.378882833	0.045247736	0.821647606	0.077303712
KIR2DL4	ENST00000614339.4	-16.56124466	#NAME?	-6.88166738	0.002716047	0.718568634	0.012434403
OR13A1	ENST00000615770.1	-15.14062769	#NAME?	-11.49054657	0.000410762	0.198048679	0.002766742
TAFAZZIN	ENST00000615986.4	-9.975228181	#NAME?	-8.365409275	0.000468422	0.221046307	0.003119265
TRAPPC3	ENST00000616074.4	-3.46419565	#NAME?	-2.626023363	0.048296062	0.821647606	0.07883424
PCDHGC3	ENST00000616230.1	-3.931692963	#NAME?	-2.785800565	0.040061806	0.821647606	0.073534504
LILRA6	ENST00000617287.1	-2.535757284	#NAME?	-3.368061443	0.012378526	0.821647606	0.038999012
CNTNAP3B	ENST00000617422.4	-2.049670379	#NAME?	-2.501552753	0.037433311	0.821647606	0.071686014
NAP1L4	ENST00000619695.4	-3.141229591	#NAME?	-2.864268396	0.036600151	0.821647606	0.071018836
PLSCR3	ENST00000619711.5	-14.96908348	#NAME?	-2.452623332	0.044738181	0.821647606	0.077107571
SPATS2L	ENST00000444012.5	3.710054561	#NAME?	3.077871889	0.022502555	0.821647606	0.054489658
ZKSCAN1	ENST00000620510.1	-17.26956646	#NAME?	-3.129742636	0.010902872	0.821647606	0.035428655
PFKFB3	ENST00000625260.2	-21.28335026	#NAME?	-10.86832047	0.000139542	0.105867241	0.001375774
NCF4	ENST00000628938.2	-4.656710119	#NAME?	-3.600891953	0.02439234	0.821647606	0.057405266
IGHV3-69-1	ENST00000632390.1	-4.118983654	#NAME?	-2.746303665	0.034412216	0.821647606	0.067986088
ACACA	ENST00000632723.1	-6.661652427	#NAME?	-5.189902635	0.003846729	0.821647606	0.015942477
FRG1DP	ENST00000635586.1	-1.422939587	-0.511884912	-2.537558009	0.027879977	0.821647606	0.062070487
CLN5	ENST00000636705.1	-7.426456615	#NAME?	-3.866758181	0.019499496	0.821647606	0.051012074
KCNMA1	ENST00000638361.1	-5.168315669	#NAME?	-3.826090836	0.020165386	0.821647606	0.05228724
KCNJ10	ENST00000638840.1	-19.44276468	#NAME?	-4.088600679	0.016302117	0.821647606	0.047118141
GOSR2	ENST00000638634.1	28.09132011	#NAME?	8.434909326	0.001295141	0.450447157	0.007093015
PIGN	ENST00000640050.1	-1.514419888	-2.664708405	-2.904955756	0.014521472	0.821647606	0.043863828
GYPA	ENST00000641688.3	-16.60674204	#NAME?	-5.881423225	0.002255224	0.649591043	0.010846091
OR7D2	ENST00000642043.1	-19.91196416	#NAME?	-12.90883599	0.000265262	0.150936292	0.002035043
HADHA	ENST00000643057.1	-16.89317114	#NAME?	-2.918544624	0.027545188	0.821647606	0.061844752
CCDC88A	ENST00000468534.2	12.58542966	#NAME?	9.534254165	0.000823886	0.330344169	0.005029137
SAMHD1	ENST00000645033.1	-13.96436833	#NAME?	-3.743291363	0.007547299	0.821647606	0.027117615
UROS	ENST00000368797.10	1.205082536	0.832970528	3.923960198	0.002444126	0.68652883	0.011550466
IDE	ENST00000650060.2	-18.94789418	#NAME?	-4.547022496	0.002807851	0.730012055	0.012755044
NIPBL	ENST00000652901.1	-13.22490172	#NAME?	-2.420371778	0.046881255	0.821647606	0.078380357
MAP3K19	ENST00000656750.1	-4.949308287	#NAME?	-3.751597078	0.021457923	0.821647606	0.053507842
ALDH3A2	ENST00000672591.1	-2.6017826	#NAME?	-2.891589125	0.016322496	0.821647606	0.047118141
CARD16	ENST00000525374.1	3.97375735	#NAME?	2.506497406	0.037148699	0.821647606	0.071374222
ATXN2	ENST00000673436.1	-21.98588688	#NAME?	-6.380328352	0.003561011	0.821647606	0.015012608
DUS4L-BCAP29	ENST00000673720.1	-28.80064738	#NAME?	-21.90647854	3.57E-05	0.067346659	0.000897959
STAT1	ENST00000673859.1	26.48815441	#NAME?	11.34783512	0.000114005	0.093337598	0.001192981
PRKN	ENST00000674436.1	-4.331914541	#NAME?	-3.342631704	0.030628675	0.821647606	0.065692756
KDM6A	ENST00000674541.1	-25.749627	#NAME?	-6.025246388	0.002030761	0.599810735	0.010143893
B9D1	ENST00000663089.1	1.447138411	-2.096662687	2.950499964	0.013392748	0.821647606	0.041524605
GDAP1	ENST00000674973.1	-5.708887793	#NAME?	-4.168490342	0.015309045	0.821647606	0.045308588
LCOR	ENST00000675117.1	-3.674503038	#NAME?	-2.819698365	0.03128298	0.821647606	0.065692756
CASK	ENST00000675354.1	-18.78002468	#NAME?	-11.53352298	0.000405054	0.196521261	0.002760019
CEP41	ENST00000675935.1	-11.75240991	#NAME?	-6.395538065	0.003530927	0.821647606	0.01500005
SCFD1	ENST00000676812.1	-16.08219786	#NAME?	-4.036803642	0.010650802	0.821647606	0.034867989
TBK1	ENST00000676593.1	1.716188459	#NAME?	2.27870399	0.046297487	0.821647606	0.078380357
GBF1	ENST00000678941.1	3.01475011	#NAME?	2.609459599	0.041182489	0.821647606	0.074027419
RHOA	ENST00000679208.1	1.217429134	2.444801717	3.034005956	0.011547502	0.821647606	0.036977247
GSK3A	ENST00000678936.1	1.871508144	#NAME?	2.588736698	0.032725194	0.821647606	0.066205799
AGPS	ENST00000679994.1	-21.6006349	#NAME?	-9.314802755	0.000898138	0.356422706	0.005370499
AMMECR1L	ENST00000680045.1	-5.026569458	#NAME?	-3.309438143	0.016885181	0.821647606	0.047698929
OAS3	ENST00000680090.1	-18.04851606	#NAME?	-5.685935936	0.002609221	0.708109747	0.012134948
GRAMD1A	ENST00000680623.1	-16.13860703	#NAME?	-5.346433161	0.003393266	0.821647606	0.014620984
AKAP8L	ENST00000680774.1	-19.72597067	#NAME?	-15.10045936	0.00014673	0.109179716	0.001386835
TBC1D20	ENST00000681129.1	-21.99589876	#NAME?	-13.11832705	5.76E-05	0.070901956	0.0009376
AZIN1	ENST00000681985.1	-9.545289556	#NAME?	-7.426157512	0.000804185	0.324124201	0.004960552
RAB18	ENST00000682181.1	-29.21590556	#NAME?	-19.93039901	7.87E-06	0.027674454	0.000658831
SNX14	ENST00000683085.1	-12.23577443	#NAME?	-9.410825068	0.00086466	0.344905611	0.005223616
CUL7	ENST00000683160.1	-6.569472841	#NAME?	-4.923686772	0.004792886	0.821647606	0.018849874
POMT2	ENST00000684102.1	-21.97194014	#NAME?	-10.5202147	5.17E-05	0.070770397	0.000897959
STIL	ENST00000371877.8	25.04856339	#NAME?	18.36146051	6.99E-05	0.070901956	0.000981209
ATE1	ENST00000685890.1	-13.62957992	#NAME?	-2.446555718	0.040752167	0.821647606	0.073934272
NSD1	ENST00000689345.1	-9.414327961	#NAME?	-2.826580854	0.038219184	0.821647606	0.072020447
MAGT1	ENST00000691993.1	-17.90787812	#NAME?	-14.56735726	3.51E-05	0.067028996	0.000897959
ERMP1	ENST00000692974.1	-12.28319556	#NAME?	-3.270057474	0.011679908	0.821647606	0.037049229
SBF1	ENST00000690369.1	1.844350357	#NAME?	2.607277289	0.02649113	0.821647606	0.060809852
MAT2B	ENST00000694945.1	-17.38376604	#NAME?	-6.810903074	0.001184297	0.424553452	0.006673058
ACP5	ENST00000695811.1	-21.85608538	#NAME?	-16.49765892	1.94E-05	0.048050605	0.000862257
ADA	ENST00000696061.1	-27.37584539	#NAME?	-20.489294	4.60E-05	0.070770397	0.000897959
NTF4	ENST00000696089.1	-15.66870874	#NAME?	-2.935448631	0.022443819	0.821647606	0.054489658
KIAA0319L	ENST00000697001.1	-3.168479294	#NAME?	-2.745303682	0.034457113	0.821647606	0.067986088
NBN	ENST00000697300.1	5.114073619	#NAME?	3.88542132	0.019202824	0.821647606	0.051012074
PALB2	ENST00000566069.6	1.671038411	#NAME?	2.860821963	0.017199287	0.821647606	0.047714222
MSTO1	ENST00000697770.1	-24.34168511	#NAME?	-18.66966391	6.56E-05	0.070901956	0.000981209
HDAC6	ENST00000697891.1	-20.00145223	#NAME?	-3.462813712	0.027514338	0.821647606	0.061844752
STAT2	ENST00000698191.1	-20.6857809	#NAME?	-13.37984022	1.33E-05	0.038497491	0.000735164
SKIC3	ENST00000698466.1	-11.73218615	#NAME?	-2.668439687	0.038103982	0.821647606	0.072020447
SLC39A7	ENST00000698684.1	-21.65549198	#NAME?	-6.841511968	0.000270876	0.151896872	0.002035043
STAT5B	ENST00000698807.1	-15.620961	#NAME?	-4.537969464	0.006695146	0.821647606	0.024574606
IRF9	ENST00000561412.2	28.16206591	#NAME?	23.03935358	5.90E-07	0.009135941	0.00017287
OSTM1	ENST00000699578.1	-6.57042049	#NAME?	-4.774128425	0.009759567	0.821647606	0.032883656
NBAS	ENST00000700061.1	-26.93430983	#NAME?	-19.83767009	5.21E-05	0.070770397	0.000897959
PSEN1	ENST00000700435.1	-3.919870862	#NAME?	-3.041935602	0.040460943	0.821647606	0.07363389
KMT5B	ENST00000700524.1	-11.73320943	#NAME?	-8.874971689	0.001073964	0.397649324	0.006231118
MYCN	ENST00000703162.1	-21.0762367	#NAME?	-14.13402113	0.000188425	0.119495232	0.001577386
USP9X	ENST00000704654.1	2.572433357	#NAME?	2.545122724	0.031880175	0.821647606	0.065734225
HNRNPK	ENST00000704013.1	-11.12354488	#NAME?	-3.834908146	0.00670979	0.821647606	0.024574606
RPL24	ENST00000704288.1	-6.395995688	#NAME?	-3.907421103	0.018860097	0.821647606	0.05046583
GAA	ENST00000707778.1	-2.706280535	#NAME?	-2.699838377	0.044279135	0.821647606	0.076767968
PPFIA1	ENST00000530932.1	5.809064874	#NAME?	4.34251846	0.005183031	0.821647606	0.019722443
FDFT1	ENST00000710779.1	-27.69579017	#NAME?	-29.10151984	1.28E-06	0.016473462	0.000250027
TNKS	ENST00000644117.2	1.262699364	-0.758113506	2.831812275	0.016537397	0.821647606	0.047272754
HLA-DPA1	ENST00000383224.6	9.346719634	#NAME?	8.321524706	0.000479815	0.223866248	0.003159231
ASIC2	ENST00000225823.7	4.967943312	#NAME?	3.287577429	0.017343224	0.821647606	0.047714222
NRK	ENST00000243300.14	4.47202027	#NAME?	3.469368905	0.027355657	0.821647606	0.061844752
RIMS4	ENST00000372851.8	4.404807183	#NAME?	3.059758834	0.039782398	0.821647606	0.073534504
SALL3	ENST00000576809.5	11.32251664	#NAME?	4.072482688	0.016511864	0.821647606	0.047272754
ADAMTS19	ENST00000274487.9	4.083033799	#NAME?	3.079955564	0.039029705	0.821647606	0.07273485
PCDHB7	ENST00000231137.6	4.082288234	#NAME?	3.107631889	0.027825056	0.821647606	0.062070487
SSUH2	ENST00000466215.5	1.186733279	0.709598828	2.529652763	0.028272714	0.821647606	0.062285002
HOXC8	ENST00000040584.6	3.701260246	#NAME?	2.901671693	0.035068848	0.821647606	0.068960889
CHRNB3	ENST00000289957.3	4.397664997	#NAME?	3.349763258	0.021382997	0.821647606	0.053507842
BCL2L10	ENST00000260442.3	2.936274458	#NAME?	2.654471573	0.046702012	0.821647606	0.078380357
SLCO1A2	ENST00000430803.1	1.599084238	#NAME?	2.313332202	0.046488561	0.821647606	0.078380357
SPATA31E1	ENST00000325643.6	4.128966017	#NAME?	3.013442185	0.030904839	0.821647606	0.065692756
MBL2	ENST00000675947.1	15.37925834	#NAME?	3.558038416	0.017176851	0.821647606	0.047714222
SLC19A3	ENST00000409456.2	1.229583659	0.125063758	2.647506452	0.022943697	0.821647606	0.055102485
GPIHBP1	ENST00000622500.2	3.808162461	#NAME?	2.684322599	0.04509173	0.821647606	0.077303712
ZNF536	ENST00000706145.1	4.054539215	#NAME?	2.961140363	0.043713782	0.821647606	0.076767968
ANKRD20A1	ENST00000697279.1	4.226176275	#NAME?	3.240369505	0.033615128	0.821647606	0.067416216
SIGLECL1	ENST00000316401.11	3.893746155	#NAME?	2.900875697	0.046341931	0.821647606	0.078380357
GAB4	ENST00000465611.1	4.01351559	#NAME?	3.113631625	0.037811837	0.821647606	0.071940703
PIEZO2	ENST00000686869.1	4.944955037	#NAME?	3.715464772	0.022120801	0.821647606	0.054465502
MUC3A	ENST00000483366.5	4.910972841	#NAME?	3.533178892	0.017625475	0.821647606	0.048264151
EMP2	ENST00000359543.8	0.945057811	0.55462063	2.225179778	0.04827568	0.821647606	0.07883424
CLIC6	ENST00000349499.3	3.099152364	#NAME?	2.755772759	0.041481938	0.821647606	0.074216568
SLCO2A1	ENST00000310926.11	4.112232622	#NAME?	3.362813903	0.021087254	0.821647606	0.053507842
DNAH5	ENST00000682586.1	1.543814796	-2.829088415	2.311194353	0.041541014	0.821647606	0.074216568
NYAP2	ENST00000272907.8	3.874925977	#NAME?	2.840065401	0.030470096	0.821647606	0.065692756
PRKG1	ENST00000672084.1	28.36846604	#NAME?	18.22043004	1.21E-05	0.036669625	0.000735164
CNDP1	ENST00000582461.1	3.680451735	#NAME?	2.967603589	0.032541362	0.821647606	0.066205799
ANO2	ENST00000541487.1	3.596405077	#NAME?	2.961451216	0.032768343	0.821647606	0.066205799
SHANK2	ENST00000409161.5	6.362758788	#NAME?	4.929844892	0.008753736	0.821647606	0.030174643
RELN	ENST00000473457.2	1.234355889	-1.695861099	2.899087992	0.01467368	0.821647606	0.043871309
CAMK2B	ENST00000497584.5	4.068619603	#NAME?	2.871824308	0.04767506	0.821647606	0.078697423
SGIP1	ENST00000493564.1	0.793011169	1.397496796	2.46847531	0.031501134	0.821647606	0.065692756
SHANK3	ENST00000710353.1	4.062266527	#NAME?	2.789325693	0.039898674	0.821647606	0.073534504
MAPK10	ENST00000640544.1	1.139033937	-0.423481504	2.227037022	0.048119772	0.821647606	0.07883424
TMPRSS3	ENST00000433957.7	19.30720393	#NAME?	3.161050632	0.036172502	0.821647606	0.070422213
MUC4	ENST00000627218.2	3.002790026	#NAME?	2.953331326	0.021887997	0.821647606	0.054119689
AQP1	ENST00000651610.1	19.89974371	#NAME?	14.79732513	0.000158432	0.110783548	0.001450643
OLR1	ENST00000339968.6	1.076491566	-0.283688965	2.460110171	0.031969717	0.821647606	0.065734225
KAZN	ENST00000636564.1	2.902461882	#NAME?	2.451733215	0.037115262	0.821647606	0.071374222
PLCH1	ENST00000340059.11	16.1659512	#NAME?	6.964048656	0.001072621	0.397649324	0.006231118
RGS6	ENST00000553519.1	3.914654336	#NAME?	2.957092038	0.043884731	0.821647606	0.076767968
PTPRF	ENST00000359947.9	8.279264322	#NAME?	6.918946247	0.001104157	0.4059154	0.00634349
AKR1E2	ENST00000298375.12	4.2308317	#NAME?	2.852413943	0.025227864	0.821647606	0.058898519
MYO1B	ENST00000494129.1	1.227408945	-1.219671357	2.662075786	0.022358042	0.821647606	0.054489658
ANK1	ENST00000335651.6	12.54050133	#NAME?	12.39090641	2.06E-05	0.049105746	0.000862257
NUDT4	ENST00000546925.1	-0.913374055	0.459305803	-2.293742683	0.042829782	0.821647606	0.07605531
PRKAR2B	ENST00000265717.5	-0.836489245	1.990630992	-2.901245646	0.014617526	0.821647606	0.043871309
ALAS2	ENST00000644983.1	-0.799785638	4.15699363	-3.242405601	0.007985586	0.821647606	0.028021278
SLC25A37	ENST00000519192.1	-0.688029241	9.05872325	-2.766834013	0.018561925	0.821647606	0.049895817
LGALS3	ENST00000254301.14	-0.651801092	5.980442579	-2.419265159	0.034357191	0.821647606	0.067986088
