## Supplementary Table S6 for "Integrative Multi-Tissue Analysis Identifies Synaptic Gene Networks Specific to Major Depressive Disorder in Women"

===== DEG OVERLAP ANALYSIS =====
Universe size: 257423
DEG list1 size: 3746
DEG list2 size: 2874
Overlap size: 638
Hypergeometric p-value: 0
Fisher exact p-value: 0
Odds ratio: 23.06844
===== OVERLAPPING GENES =====
CAMKK1
RSPH14
AEBP1
COPS7A
ZNF76
EEPD1
ENKD1
ZNF221
KDM6B
SAP130
GLCE
ZSCAN25
ITGA6
FBXW11
SCAP
MAPKAP1
PLA2G7
PBLD
TMEM163
PRKCA
C6orf136
FAM110A
SYNPO
MLLT10
ZNF596
LILRB5
PPFIBP1
EPC1
SMARCD2
SLC25A36
CIITA
CYTH2
PHF7
ZGPAT
PEX26
CLN8
CPEB4
KCNQ1
AURKAIP1
COMMD4
PRMT7
HIRA
MGAT3
PTBP3
P4HTM
SNX21
HNRNPDL
SLC23A1
FILIP1L
SHTN1
ZNF483
BDP1
UBL7
CNOT4
NTPCR
SRGAP2C
PMF1
ATP8B2
UROS
SETDB1
SMNDC1
MBNL3
SS18L1
PIK3AP1
POLR1C
TSC22D3
DHX35
HMGCL
HNRNPR
ABCA1
ERCC5
FOXP3
LENG8
MTHFR
HLA-F
ASPDH
USP11
ACTR2
GFOD1
CSAD
INO80E
TNNT3
TUBB
ZNF320
CEBPZOS
RAB37
RAB43
FPGS
IL18BP
PPAN
MCOLN1
FUT8
INCENP
ZNF747
MPRIP
ARHGAP21
JARID2
MAP2K7
AEBP2
DAXX
TRPV1
DEPDC5
PRKCZ
BRD1
IL1RL1
ARVCF
KDM3A
SERF2
CATSPERG
PBRM1
EXOC6B
TAMM41
TRIM39
ADGRA2
GET4
HDAC9
SDHDP6
DCAF7
DDX39B
INTS9
HDAC7
IFNAR2
KANSL3
MICA
PLTP
RNASET2
CD109
PRDM15
AK9
IST1
ABLIM2
BANK1
RFX5
SMPD4
CARF
GOLGA4
ASCC2
RASSF7
PFDN6
DONSON
ABHD16A
EDEM1
ANKRD54
NEDD4L
BANP
EYA3
DCTN1
PISD
SMPD2
ZEB2
LMNTD2
TNS3
PSMA7
LEPROTL1
WDR17
OGDH
SF1
DTNA
FXR1
PSMD4
RANGAP1
SAMD9
C1orf131
CCDC117
MECP2
CMTR1
TAF8
PRKRA
OSBPL5
IQCB1
HPS3
TMEM120A
EIF3L
CSNK2B
SPIN2B
HLA-DMB
ATG2A
IPP
GZF1
PLEKHM2
CDKN1A
BOD1
ZNF212
EPHA4
AGER
UBE2J2
RERE
PRR3
ZC3HAV1
WIPI2
SSBP1
TRAF2
NOTCH4
MTG2
MCM7
BRAT1
SSR3
SETD6
ADGRB2
CCDC88A
EIF2D
PNPLA7
RHEB
SDHC
YWHAH
PPEF1
PKD1
GDI1
SLC4A2
PARVG
AUP1
MRPS18B
PCCB
L3MBTL1
UQCC1
LMAN2L
LARS2
SS18L2
PIGC
BRD9
PHC3
THAP7
FAAP20
PI4KA
MICB
TTC12
ZFAND2A
AGAP3
COQ8A
PFKFB4
COG2
IWS1
STRBP
BCL6
ATP11A
UBXN2A
TNFRSF8
DSN1
SLC35C2
FAM133B
AOC1
SETDB2
P3H1
EXOSC7
ARIH2
GON4L
IL2RG
VPS52
PTGES2
DNAJB2
TBC1D5
HPS4
CC2D1B
RNF123
IFRD2
ZNF501
ANKS6
BCKDHB
ELMO2
PRKCB
ZDHHC23
UBE4B
U2SURP
SCMH1
TRMT10B
LAMTOR2
SRPK2
SLC25A13
GFM1
WAS
PIEZO1
ZBTB20
SERINC2
CRCP
MRTO4
C1orf43
TRMT6
ECD
ACTR1A
GARNL3
MCM3AP
ECHDC3
LIMS1
NOP56
SUPV3L1
THOC2
HDAC10
EXOSC10
PLXND1
ABCC10
CICP16
AASDH
PDS5A
MATR3
DHX15
ARAP3
RGS14
SLC41A3
CC2D2A
ANAPC10
FAM169A
LPCAT1
ZDHHC11
ATP10D
LUC7L3
ERBIN
CPOX
SLC10A7
CUL9
TMEM33
PHOSPHO1
WDR41
TBCK
CCNG2
NLN
BRD8
CSNK1A1
ACOX3
SESN1
CNOT8
MSC
ZNF674
CHRAC1
LYPLA1
PSEN2
C17orf107
RPL10P9
ZFAND1
FYN
MYOM2
CYFIP2
NPIPB11
YPEL4
ARHGAP32
CCS
ACAD8
NCAM1
BCLAF1
NUP160
MYO18A
TMEM123
PSMD13
NPIPB4
DPAGT1
ZNF707
SGK1
TTC17
VPS51
RNF214
STX17
RPS6KA1
EIF4G2
NUP214
SWAP70
DDHD2
SRPRA
CHMP4A
SART1
TUB
USF1
NUDT22
TM7SF3
PLEKHG6
VPS37C
ARHGDIB
GOLGA3
ULK1
PEX11B
WDR74
ZNF664
ZNF362
C2CD3
XPOT
KLHL42
CAND1
CARS2
ZNF101
NKRF
RBM7
MGST1
CYB561A3
ZNF611
PPME1
ACSF3
NUMA1
LSM14A
CDCA3
GPHN
KDM2B
ANAPC5
STAT5A
SART3
PLBD2
PRDM4
NR2C1
PAN2
ESYT1
ARHGAP9
PAWR
PRR13
GNPTAB
VEZT
RARG
RAB5B
PMEL
CERS5
PCBP2
ITGA5
HEATR5A
PRKAG1
CKAP4
ASXL1
SRP54
RPGRIP1
MAX
ENTPD5
STON2
PHC1P1
RNF34
RAB15
RNASE1
AP1G2
C14orf93
DPF3
GPATCH2L
KHNYN
CATSPERB
ZFP36L1
C14orf28
KNSTRN
DUT
MFGE8
PSTPIP1
ARSD
TLE3
POU2F1
GALK2
IQGAP1
RNF217
ACTG1P17
GNB5
PKM
HACD3
BEAN1
LRRC57
SLC7A6
AP1G1
PSMD7
SYCE1L
ZFP90
PDXDC1
CBFA2T3
CDIPT
IL21R
ABAT
ZNF598
NFATC2IP
PRR14
RBMX
FAM219B
RGL3
MVP
EIF3C
TMEM208
NTAN1
IFT140
ATXN2L
KLHDC4
PPCDC
SNX20
NOMO2
BLOC1S6
MRPS34
DERL2
ZC3H7A
SCPEP1
CHMP6
TRAPPC1
ARRB2
TBCD
NPLOC4
LCMT1
URI1
XAF1
CALCOCO2
PITPNA
SLC12A4
P2RX1
EDC4
LGALS9C
DHRS7B
CDRT15P1
MSI2
CSNK1D
PROCA1
OMG
CEP112
SLC16A3
ACE
SLC16A6
SAP30BP
SNX11
NBPF15
YPEL2
FAM32A
DOT1L
ELOF1
POP4
EFTUD2
PTRH2
LIG3
SUGP1
ERC1
ANGPTL6
SAFB2
MLX
ZNF653
AOC3
GEMIN7
TRIM65
DENND1C
EIF3G
RPRD1A
C18orf21
DHPS
FCGRT
EGLN2
MED25
DYRK1B
STXBP2
FPR1
FCHO1
ZNF547
SAMD4B
ZNF671
ZNF773
FKRP
RCN3
ZNF134
UPF1
TIMM44
ZNF586
PPP1R15A
PET100
LSR
TUG1
RUFY2
MAPKAPK5
FOCAD
SWI5
DEF8
LENG1
TMEM41B
CWC25
KIR2DL1
PCDHGC3
SMC5
LAIR1
ZKSCAN1
CYFIP1
TCF4
STAG1
UBE2A
SMUG1
NECAP1
OSBPL2
TNKS
RPS6KA3
ENO1
CLPB
FBXW7
MSL3
FEZ1
ANKS1A
COPA
IDE
DLG4
FOXP1
KIAA0586
PC
PTP4A1
CAPN3
MSANTD2
N4BP2L2
NPHP1
CASK
GLA
IMPDH2
RIPK1
HNRNPA1
PABPC4
HNRNPA3
GSK3A
POLA1
P4HB
MMGT1
ANO6
USP13
AGPS
AMMECR1L
SLC1A3
DDB1
DNAJC10
DBT
HADH
EMD
ZHX3
TAF5
PLEC
FOXRED1
DDX21
ATE1
PHACTR1
KANK1
MRPS22
ZNF487
PPP1R15B
DNAJC11
NCAPD3
CFAP70
MAPK6
CHMP2A
MAGT1
HYOU1
MAT2B
CYBB
HELLS
POLR3C
PIK3CD
LIG1
KMT5B
CARD14
TRIO
RPN2
LRRC37A2
PHC2
PRIM1
HNRNPH1
