## Supplementary Table S8 for "Integrative Multi-Tissue Analysis Identifies Synaptic Gene Networks Specific to Major Depressive Disorder in Women"

===== DEG OVERLAP ANALYSIS =====
Universe size: 257423
DEG list1 size: 3746
DEG list2 size: 4720
Overlap size: 939
Hypergeometric p-value: 0
Fisher exact p-value: 0
Odds ratio: 22.11428
===== OVERLAPPING GENES =====
ARHGAP33
FAM50A
EFS
TG
FIZ1
SHPK
VTN
NFKB1
AKAP3
CYB561D2
HEMK1
ADCK1
KCNIP2
ADORA3
NRK
EML2
PCID2
CDC42EP1
ZNF221
ZSWIM4
KDM6B
UBQLN1
CHAD
SAP130
PGBD1
MOG
BCL2L10
BFAR
IKZF4
TTPAL
ZSCAN25
EED
HNRNPUL1
ARCN1
MCAM
KIF3C
CEP70
FBXW11
KIAA1549L
PRKAR2B
AK7
ZCCHC2
NYAP2
PLA2G7
CLVS2
CRH
TERF1
GPATCH11
LIPA
DKK2
FANCD2
CPNE2
MAML1
ALOX15
DPY30
ANKRD33B
FAM110A
BCR
SYNPO
ASPHD1
TIGD3
SLCO2A1
PFKM
NFKBIB
LEO1
SEZ6
IL1RAP
NBPF3
BOK
MAP6D1
FBXO39
GPR4
FAM174B
GRIK1
CCDC137
NR4A3
EP400
CPEB4
ZMIZ1
ZNRF1
UNC5B
KCNQ1
BCL11A
TMEM97
MYADM
CLEC17A
OLR1
HIRA
DLGAP4
TBC1D16
B4GALNT1
CRHR2
INSIG1
EPB41
RNF13
HDAC4
PPL
CMTM7
LRRFIP2
FILIP1L
CACNA1G
C6orf89
SYNGAP1
IPO5
PHF8
HNRNPAB
CNOT3
BDP1
TMEM126B
LIN9
ZNF107
DISP1
SIGLEC14
TRPM6
OPA1
CNOT4
UBAP2L
LSM14B
SORBS1
C10orf90
SLC16A10
SETDB1
SMNDC1
SAMD10
EXTL2
NSDHL
USP33
ATG4C
AKR1A1
KLF17
NTMT1
IER5L
PPCS
DBNDD2
SAYSD1
MTCH1
GSN
SLC9A1
HMGA1
SVEP1
HMGCL
MSANTD3
HLA-DRA
SMC1A
SYK
PRRC2A
CCNB3
LENG8
NMRK1
HLA-F
ACACB
DGKZP1
PRR5L
FAM219A
SH3BGR
MTUS2
SDC1
OLIG1
OLIG2
HLA-DPA1
NEK11
HLA-A
BCAS3
STK36
STARD3
PPP2R2B
ZFYVE26
IL16
INCENP
DCAF11
ITIH5
C1QTNF7
MAP2K7
EPHB1
PCSK6
LST1
GUCD1
CMPK2
HIC2
ICOSLG
TPRN
SHANK2
FAM131B
SLC19A3
STAT1
ANP32A
ITM2C
OSBPL3
EXOC6B
SLC41A2
ZNF502
ERBB3
ESD
NUTM2D
TNRC18
DHX58
BAG6
HHAT
ZNF215
DCAF7
PSMG4
SEMA3B
SHISA7
DDX39B
NEBL
EIF2B4
SNAP47
LZTFL1
ACAA1
PRPSAP2
NCF2
CCHCR1
SLC5A2
FLNB
KANSL3
HSCB
ULK4
RNGTTP1
RNASET2
IQCE
SHISA9
EPDR1
ATG7
FAM118A
HID1
HELZ2
EFHD1
SLC19A1
USP40
ABLIM2
DOCK4
IDI1
EMID1
SRPK3
SLCO1A2
CARF
GOLGA4
DONSON
DGKA
FCF1P1
ACSL5
ZSCAN18
ETFA
PTPRK
POLE
STRN4
ZMYND8
DMAP1
SEMA4D
ELAVL3
ST7
TARDBP
PCED1A
SESTD1
HELQ
TNS3
NCOR2
CTPS2
SF1
FXR1
FAM120AOS
RANGAP1
CICP4
FAM107A
NPM1P49
TULP3
RPS9
USP39
TNPO2
TSSC4
MOGS
ZNF438
KMT2C
OSBPL10
DCDC1
WDR35
PBX2
USP19
TMEM182
TBXAS1
PTPRE
SAMD11
CAPN7
LMBR1L
PRKRA
BBX
KLC4
DUS4L
PPP1R10
PSMC2
IQCB1
HPS3
PLOD3
NDUFV3
PTPN4
ENTPD2
FLOT1
PPA1
PLD1
AGRN
COL5A3
LZTR1
HLA-DMB
MRPL52
CREB3L4
PARP9
PLEKHM2
BOD1
NMNAT1
CUTA
HLA-E
BRD2
ITM2B
ARF4
TESK1
GLDN
RERE
PRR3
OTOF
FANCC
PFKFB2
TFDP1
PCBP3
SSBP1
PGAP2
IFT80
LMO2
NAPEPLD
CHD3
FTSJ1
DAP3
PADI4
CAV2
MTG2
FARP2
RINT1
UFC1
RABL2A
UQCRC1
SSR3
CCDC88A
TBL2
HNRNPH3
PNPLA7
RPP21
NUB1
RRBP1
TOMM40L
RPS4X
TAP1
HLA-B
GSE1
YWHAH
GDI1
DCTN3
ATXN7L1
WDR45
AUP1
FAM53A
MRPS18B
MRPL55
PCCB
TAPBP
FLII
POM121C
MOCS1
CALCRL
HM13
NT5C3B
DPPA4
FRMD4A
TET3
SUN1
ELAC2
DUSP10
GBE1
MIB2
AGAP3
PFKFB4
ADK
COG2
BCL6
TMEM167B
BDH1
UBXN2A
APOL4
FIS1
TTC28
INTS3
ZMIZ2
HMOX1
ZNF789
STAT5B
IL13RA1
EXOSC7
PARP14
SRSF6
LAS1L
TTLL12
ING4
PRKAG2
NRXN2
TMEM222
TTC4
CCDC126
HLA-C
PHF11
IFRD2
CNP
ATP1B3
COPS3
DBF4
BCKDHB
MAGED2
ZBTB17
COL9A2
RPL7AP26
PES1
TPRKB
LZTS2
LAMTOR2
UBA7
ICA1
TSPAN15
SKAP2
NTNG2
CMSS1
PI16
DNAJB9
RAB7A
IPO13
ZNF491
CRCP
ZNF90
HAX1
NOP58
IGSF9
PLSCR4
MRTO4
BAD
C1orf43
RSRC1
ECD
PICK1
ACTR1A
ACKR2
SNX8
TFEB
OBSCN
FGD4
LY6G5C
RHCE
PHF1
ADAMTS13
FDPS
PIGX
MCM3AP
NPAS2
ECHDC3
EPM2A
PCOLCE
YTHDF2
LIMS1
TSPAN33
PDE11A
UMPS
PLS3
ATPAF2
THOC2
GORASP2
RPL36AP45
GALNT14
CACNA1D
PLXND1
ABCC10
HMGXB3
ANKRD13D
DHX15
GNPDA1
FAM193B
GALNT7
SLC41A3
ANKRA2
GYPE
KY
AGA
FAM169A
MSMO1
FRG1
ITGA3
ZDHHC11
ATP10D
LAP3
CAMK2A
SPRY1
DNPH1
POLN
KLHL3
SH3BP2
RSAD1
MYLK
EMCN
ZBTB38
RIOK2
RAP1GDS1
TMEM167A
COPS4
CUL9
UVSSA
MFSD10
ABCA17P
IGSF22
PDLIM3
WDR41
NLN
RAB3A
TCOF1
NPY5R
CSNK1A1
SORBS3
SESN1
CNOT8
AP3M2
FAM184A
COX6C
TNFRSF10B
MGAT4B
ZNF674
TRAPPC9
SLC25A37
ARMC1
SH3PXD2B
ERGIC1
TACC1
C17orf107
MATN2
CTNNA1
ZFP41
DHDH
CA13
OSGEPL1
RAB11FIP1
ACSM1
BNIP3L
ZNF696
TRIQK
ARRB1
C11orf58
UBXN1
PACS1
DGKZ
UVRAG
IRF7
TRIM68
RRM1
UBASH3B
DICER1
VPS28
SCRIB
PPFIBP2
SLC25A45
XRRA1
LTBP3
TCIRG1
CPSF1
NASP
SF3B2
TMEM123
PCSK7
NPIPB4
MROH6
ZNF707
NRBP2
SAAL1
TTC17
RRP8
GLYATL1
RNF214
CTSH
WDR47
HIPK3
NUP214
DPP3
NPEPL1
SPA17
POLD4
BIRC2
C11orf24
SART1
SIK2
MICAL2
USF1
NUDT22
ZW10
RNF135
DDX11
CD37
ADIPOR2
RHNO1
VPS37C
CD9
ZRANB3
UCP2
GOLGA3
KRI1
UBTF
NUDT16
NOP2
PEX11B
ANAPC15
SSPN
KLRC4-KLRK1
ZNF362
CMIP
CLUL1
C2CD3
XPOT
ECT2
CAND1
ANO2
TNFSF13B
PITPNM2
RAP1GAP
HCFC2
MRPL21
GPHN
MAZ
WIPI1
SART3
SOCS2
KANSL2
ESYT1
MGAT4C
CDK17
PRR13
RAB5B
CERS5
MBD6
KMT2D
ACTR6
EIF4B
SLCO3A1
CPSF2
GMFB
CMTM5
PRPF39
TTLL5
SLC25A29
CEP128
RAB15
UBR7
SPATA7
PPP1R13B
RNASE1
DCAF5
ALDH6A1
CATSPERB
POMT2
STAT6
DHRS4L2
KNSTRN
MYO1E
HMGB1P8
DUT
MFGE8
SPG21
APH1B
GALK2
AKAP13
IRF9
IQGAP1
PLCB2
TSHZ3
GATM
PDP2
PKM
ITGAM
ZCCHC14
NAE1
RNPS1
NAGPA
GALNS
SLC7A6
TCF25
SH2B1
HAGHL
CBFA2T3
CDIPT
UBFD1
BBS4
ITGAL
GSPT1
ZNF598
JMJD8
DUS2
HIRIP3
ZC3H18
NTAN1
LPCAT4
IFT140
ANKRD11
ULK3
ZFYVE19
WWP2
TOX3
SNX20
SPATA2L
CES2
DERL2
ZC3H7A
TRAPPC1
ARRB2
MNT
SERPINF1
ITGAE
MINK1
CAMTA2
CREBBP
SRRM2
TAS2R8
TVP23A
KAT8
LCMT1
PELP1
MLKL
ABCC1
CNTROB
EDC4
TRIM16
SPAG5
FDXR
PROCA1
OMG
C17orf75
UNC119
STRADA
CNDP1
ACE
GPS1
C1QTNF1
SLC25A19
ATP8B1
NLRP2
DOT1L
ELOF1
DNM2
SPRED3
PGS1
POP4
CLIP3
ANKS3
ZNF146
PRKACA
PTRH2
TMC6
GNA11
ZFP30
ERC1
ZNF225
USP36
SYNGR2
TUBG2
MGRN1
ZNF653
TREML1
MRPL4
GEMIN7
MBD1
TRIM65
EPS15L1
HDAC5
RPRD1A
PALM
ZNF283
CACNA1A
DMPK
ZNF546
CD22
USF2
BRD4
PDE4C
ZNF254
FCHO1
KHSRP
SIPA1L3
PHLDB3
ZNF548
ZNF333
MAP1S
HNRNPM
UBA52
SPTBN4
ZNF551
STAP2
BABAM1
ZC3H4
ACD
SRGAP2
AKR1C3
CA14
TAF4
DEF8
BEND3P3
TMEM41B
CWC25
SMN2
TLR10
SRCIN1
DUSP14
GTF2I
TRAPPC3
FKBP1A
NBL1
PRAF2
ARHGAP23
LAIR1
SGMS1
CPEB1
ADRA2B
MYO19
MCL1
PTPDC1
PHLDB1
LENG9
ARID3B
PFKFB3
FHL1
CCZ1B
TP53I11
PSAP
SYPL1
ASAH1
KAZN
CLN5
SMARCA2
PHLDB2
NECAP1
COL4A5
AUTS2
VPS45
SIK1
SLC4A11
PRPS1
TSC1
SMARCA4
PCCA
PLAGL1
ZNF331
MSL3
C18orf54
WIZ
ANKS1A
IDE
AQP1
EPHB6
COBLL1
FAN1
POT1
CCDC30
CUL1
TNK2
BMPR1B
ACP2
CAPN3
POU6F2
DNAJC7
MTMR2
IFRD1
KIF5A
IMPDH2
HGS
HNRNPA1
POMT1
HNRNPA3
PITRM1
CTSA
NCL
ACSL3
SLC6A15
AGPS
AMMECR1L
TSEN2
ANTXR1
VPS53
DBT
CEP63
LRPPRC
SPP1
EMD
SNX14
TAF1
ZHX3
HSD17B4
BRPF1
ZDHHC6
TRIM9
PLEC
FOXRED1
FAM98A
ATE1
PIEZO2
PHACTR1
SETD2
SNRPB
WDR12
KANK1
PPP1R15B
MOV10
CHMP2A
MAGT1
TAF12
MYH9
ERMP1
CLCC1
KDM5C
TAF6
MAT2B
MRPS27
ANKRD20A1
SNX10
TAP2
SLC39A7
FERMT3
JAK1
NLRP1
LIG1
PSMD8
NKAPP1
IFNAR1
CARD14
LRRC37A2
ZNF536
MEF2C
ANKRD6
SHANK3
HNRNPH1
SLC37A4
FDFT1
RAD51B
