## Supplementary Table S9 for "Integrative Multi-Tissue Analysis Identifies Synaptic Gene Networks Specific to Major Depressive Disorder in Women"

===== DIRECTIONAL CONCORDANCE ANALYSIS =====
Total overlapping genes: 1675
Concordant genes: 801
Discordant genes: 874
Concordance rate: 0.478209
===== CONCORDANT GENES =====
ACKR2
ACKR2
ACSL3
ACSL5
ACSM1
ACTR1A
ACTR6
ADIPOR2
ADIPOR2
ADK
ADORA3
ADRA2B
AGA
AK7
AKAP13
AKAP3
AKR1A1
AKR1A1
ALDH6A1
AMMECR1L
ANKRA2
ANO2
AP3M2
APH1B
APOL4
APOL4
AQP1
AQP1
ARCN1
ARF4
ARHGAP23
ARMC1
ASAH1
ATG4C
ATG7
BAD
BBS4
BBX
BBX
BCAS3
BCAS3
BCKDHB
BDP1
BDP1
BDP1
BDP1
BFAR
BIRC2
BMPR1B
BNIP3L
BOD1
BOD1
BOK
C10orf90
C11orf24
C11orf24
C11orf58
C17orf75
C18orf54
C1orf43
C6orf89
C6orf89
C6orf89
C6orf89
CA13
CA14
CA14
CALCRL
CALCRL
CALCRL
CALCRL
CAND1
CAPN3
CAPN3
CAPN3
CAPN3
CAPN3
CAPN7
CARD14
CARD14
CARD14
CARD14
CARF
CARF
CARF
CATSPERB
CAV2
CCDC126
CCDC137
CCDC137
CCDC30
CCDC88A
CCDC88A
CCDC88A
CCHCR1
CCHCR1
CCHCR1
CCNB3
CCNB3
CCNB3
CCNB3
CCZ1B
CD22
CD22
CD22
CD22
CD22
CD22
CD37
CD37
CD9
CDC42EP1
CDIPT
CDK17
CEP63
CEP63
CHAD
CHMP2A
CLCC1
CLEC17A
CMPK2
CMPK2
CMSS1
CMTM5
CMTM5
CNDP1
CNDP1
CNDP1
CNDP1
CNOT8
CNP
COG2
COL4A5
COL4A5
COL9A2
COL9A2
COPS3
COPS3
COPS4
COPS4
COX6C
COX6C
CPEB1
CPNE2
CPNE2
CPSF2
CPSF2
CPSF2
CPSF2
CREB3L4
CREB3L4
CRHR2
CSNK1A1
CTNNA1
CTPS2
CTSH
CUL1
CUTA
CUTA
CYB561D2
DAP3
DBNDD2
DBT
DCAF11
DCAF11
DCAF11
DCDC1
DCTN3
DCTN3
DDX39B
DDX39B
DEF8
DERL2
DHDH
DHRS4L2
DHRS4L2
DHX15
DHX58
DHX58
DICER1
DICER1
DNAJB9
DNAJC7
DNM2
DOCK4
DONSON
DONSON
DPP3
DPY30
DUS2
DUS4L
DUS4L
DUS4L
DUS4L
DUSP10
DUT
DUT
ECHDC3
EED
EFHD1
EFS
EIF2B4
EIF2B4
EIF4B
ELAC2
ELAC2
ELAC2
EMCN
EML2
EPDR1
EPM2A
ERBB3
ERBB3
ESD
ESYT1
ESYT1
ESYT1
ETFA
ETFA
EXOC6B
EXOSC7
EXOSC7
EXOSC7
EXOSC7
FAM110A
FAM120AOS
FAM169A
FAM53A
FAM53A
FAN1
FAN1
FANCD2
FBXO39
FBXW11
FBXW11
FCHO1
FDPS
FERMT3
FGD4
FGD4
FGD4
FHL1
FIS1
FIS1
FLII
FLII
FLNB
FLNB
FLNB
FLOT1
FLOT1
FLOT1
FLOT1
FLOT1
FRG1
FRG1
FRG1
FRG1
FRG1
FRG1
FRG1
FRG1
FRG1
FRG1
FRG1
FRG1
GALK2
GALK2
GALK2
GALNS
GATM
GBE1
GEMIN7
GMFB
GMFB
GNPDA1
GOLGA4
GORASP2
GPATCH11
GPATCH11
GSN
GSPT1
HAGHL
HAX1
HCFC2
HELQ
HELQ
HELZ2
HELZ2
HEMK1
HHAT
HHAT
HID1
HIPK3
HLA-A
HLA-A
HLA-A
HLA-A
HLA-A
HLA-B
HLA-B
HLA-C
HLA-C
HLA-DMB
HLA-DPA1
HLA-DPA1
HLA-DPA1
HLA-DPA1
HLA-DPA1
HLA-DPA1
HLA-DPA1
HLA-DPA1
HLA-DPA1
HLA-DPA1
HLA-DRA
HLA-DRA
HLA-E
HLA-E
HLA-E
HLA-E
HLA-E
HLA-E
HLA-E
HLA-E
HLA-F
HLA-F
HLA-F
HLA-F
HMGCL
HMOX1
HNRNPAB
HPS3
HPS3
HPS3
HSCB
HSD17B4
ICOSLG
IDI1
IFNAR1
IFNAR1
IFRD2
IL13RA1
IL16
IMPDH2
ING4
INSIG1
IPO13
IQCB1
IQCB1
IQGAP1
IRF7
IRF7
IRF9
IRF9
IRF9
IRF9
ITGAE
ITGAE
ITGAL
ITGAM
ITGAM
ITGAM
ITGAM
ITM2B
ITM2B
ITM2C
JAK1
JAK1
KANK1
KANSL2
KANSL2
KCNQ1
KLRC4-KLRK1
KLRC4-KLRK1
KY
KY
LAIR1
LAIR1
LAIR1
LAIR1
LAMTOR2
LAMTOR2
LAP3
LAP3
LAP3
LAP3
LENG8
LENG8
LENG9
LIG1
LIMS1
LIN9
LIPA
LMO2
LMO2
LMO2
LRPPRC
LRPPRC
LRRFIP2
LST1
LST1
LST1
LST1
LST1
LST1
LST1
LST1
LST1
LST1
LST1
LZTFL1
LZTS2
MAGED2
MAP6D1
MATN2
MCAM
MGAT4C
MLKL
MLKL
MOCS1
MOG
MOG
MOG
MOG
MOG
MOG
MOGS
MROH6
MROH6
MRPL4
MRPL52
MRPS18B
MRPS18B
MRPS18B
MRPS18B
MRPS18B
MRPS18B
MRPS18B
MRPS27
MSL3
MTCH1
MTCH1
MTMR2
MTMR2
MYLK
MYLK
MYO19
MYO19
MYO1E
NAE1
NAGPA
NAPEPLD
NCF2
NEBL
NEBL
NEBL
NEBL
NEBL
NEBL
NECAP1
NFKBIB
NFKBIB
NFKBIB
NFKBIB
NKAPP1
NLN
NLN
NLRP1
NMNAT1
NMRK1
NMRK1
NMRK1
NPM1P49
NR4A3
NR4A3
NR4A3
NR4A3
NSDHL
NSDHL
NSDHL
NSDHL
NT5C3B
NTAN1
NTAN1
NTMT1
NUB1
NUDT16
NUDT16
NUDT16
NUDT22
NUDT22
NUTM2D
OLIG1
OLIG2
OLR1
OMG
OMG
OMG
OMG
OMG
OMG
OPA1
OSBPL3
OSBPL3
OSGEPL1
PADI4
PADI4
PARP14
PARP14
PARP14
PARP9
PCCA
PCCB
PCCB
PCCB
PCCB
PCCB
PCED1A
PCSK6
PCSK6
PCSK6
PCSK6
PDE11A
PDLIM3
PDP2
PES1
PEX11B
PFKFB2
PFKFB2
PFKFB2
PFKFB3
PFKFB3
PFKFB4
PFKM
PFKM
PGBD1
PHF11
PHF8
PHF8
PHLDB1
PI16
PI16
PI16
PICK1
PIEZO2
PIEZO2
PIGX
PITRM1
PKM
PLA2G7
PLCB2
PLCB2
PLD1
PLOD3
PLXND1
POMT2
POT1
PPA1
PPA1
PPA1
PPA1
PPCS
PPFIBP2
PRKAR2B
PRKRA
PRPF39
PRPS1
PRR13
PRR13
PRR13
PRR5L
PRR5L
PRRC2A
PRRC2A
PRRC2A
PSAP
PSMC2
PSMD8
PTPDC1
PTPN4
PTPRK
PTPRK
PTPRK
PTPRK
PTRH2
RAB5B
RAD51B
RAP1GDS1
RHCE
RHNO1
RINT1
RIOK2
RNASE1
RNASET2
RNASET2
RNF13
RNF135
RNF135
RNF135
RNF135
RNGTTP1
RPP21
RPRD1A
RPS4X
RRBP1
RRM1
RRP8
RSRC1
SAAL1
SAMD11
SAMD11
SART3
SAYSD1
SDC1
SEMA3B
SEMA3B
SEMA4D
SEMA4D
SERPINF1
SERPINF1
SESN1
SESN1
SESTD1
SGMS1
SH3BGR
SHISA7
SIGLEC14
SKAP2
SKAP2
SLC19A3
SLC25A37
SLC25A45
SLC37A4
SLC39A7
SLC41A3
SLC5A2
SLC5A2
SLC6A15
SLC6A15
SLC6A15
SLC6A15
SLCO1A2
SLCO3A1
SLCO3A1
SLCO3A1
SLCO3A1
SLCO3A1
SMC1A
SMN2
SMN2
SMN2
SMN2
SNRPB
SNX10
SNX20
SOCS2
SOCS2
SPA17
SPA17
SPA17
SPATA7
SPG21
SPG21
SPP1
SPP1
SPP1
SRCIN1
SRPK3
SSPN
SSR3
STAP2
STAT1
STAT1
STAT1
STAT1
STAT5B
STRADA
SVEP1
SYK
SYNGR2
SYPL1
SYPL1
TACC1
TAF12
TAP1
TAP1
TAP1
TAP1
TAP1
TAP2
TAP2
TAP2
TAP2
TAS2R8
TAS2R8
TBL2
TBL2
TBXAS1
TBXAS1
TCIRG1
TFEB
THOC2
TIGD3
TMC6
TMC6
TMC6
TMC6
TMC6
TMC6
TMEM123
TMEM123
TMEM126B
TMEM167A
TMEM167B
TMEM167B
TMEM182
TMEM222
TMEM41B
TMEM97
TNFRSF10B
TNFSF13B
TPRKB
TPRKB
TPRN
TRAPPC1
TRAPPC1
TREML1
TRIM16
TRIM65
TRIM65
TRIM65
TRIQK
TRIQK
TRPM6
TSPAN15
TSPAN33
TSPAN33
TSSC4
TTLL5
TTLL5
TULP3
UBA7
UBA7
UBAP2L
UBAP2L
UBQLN1
UBXN1
UBXN2A
UCP2
UFC1
UFC1
UMPS
UNC119
UNC5B
UQCRC1
USF1
USP33
USP40
UVRAG
VPS45
VTN
WDR12
WDR35
WDR41
WDR45
WDR45
WDR47
WIPI1
XPOT
XPOT
XPOT
XPOT
YWHAH
ZBTB38
ZBTB38
ZC3H7A
ZDHHC11
ZDHHC11
ZDHHC6
ZFP30
ZFP41
ZNF107
ZNF146
ZNF221
ZNF225
ZNF254
ZNF283
ZNF333
ZNF438
ZNF491
ZNF536
ZNF546
ZNF546
ZNF546
ZNF546
ZNF551
ZNF696
ZNF90
ZNF90
ZRANB3
ZSCAN18
===== DISCORDANT GENES =====
ABCA17P
ABCC1
ABCC10
ABCC10
ABLIM2
ABLIM2
ACAA1
ACACB
ACD
ACD
ACD
ACD
ACE
ACP2
ADAMTS13
ADAMTS13
ADAMTS13
ADAMTS13
ADCK1
ADCK1
AGAP3
AGPS
AGRN
AKAP13
AKR1C3
AKR1C3
ALOX15
ALOX15
ANAPC15
ANKRD11
ANKRD11
ANKRD11
ANKRD13D
ANKRD20A1
ANKRD33B
ANKRD6
ANKS1A
ANKS1A
ANKS3
ANP32A
ANP32A
ANTXR1
ARHGAP33
ARHGAP33
ARID3B
ARRB1
ARRB1
ARRB1
ARRB2
ASPHD1
ATE1
ATP10D
ATP1B3
ATP8B1
ATP8B1
ATPAF2
ATXN7L1
ATXN7L1
ATXN7L1
ATXN7L1
AUP1
AUTS2
AUTS2
B4GALNT1
B4GALNT1
BABAM1
BAG6
BAG6
BAG6
BAG6
BAG6
BAG6
BAG6
BAG6
BAG6
BAG6
BAG6
BAG6
BAG6
BAG6
BAG6
BAG6
BAG6
BAG6
BAG6
BAG6
BAG6
BAG6
BAG6
BAG6
BCL11A
BCL11A
BCL11A
BCL2L10
BCL6
BCL6
BCL6
BCR
BCR
BCR
BDH1
BDH1
BDH1
BDH1
BDP1
BEND3P3
BEND3P3
BRD2
BRD2
BRD4
BRD4
BRPF1
C17orf107
C1QTNF1
C1QTNF7
C2CD3
C2CD3
C2CD3
C2CD3
CACNA1A
CACNA1A
CACNA1A
CACNA1D
CACNA1D
CACNA1D
CACNA1G
CAMK2A
CAMTA2
CBFA2T3
CBFA2T3
CCDC137
CCDC88A
CDIPT
CEP128
CEP128
CEP70
CERS5
CES2
CHD3
CICP4
CLIP3
CLN5
CLUL1
CLUL1
CLVS2
CMIP
CMIP
CMIP
CMIP
CMTM7
CNOT3
CNOT4
CNOT4
CNOT4
CNOT4
CNTROB
COBLL1
COL5A3
CPEB4
CPEB4
CPEB4
CPEB4
CPSF1
CPSF1
CRCP
CREBBP
CREBBP
CREBBP
CREBBP
CRH
CTSA
CUL9
CUL9
CWC25
CWC25
DBF4
DCAF11
DCAF11
DCAF5
DCAF7
DDX11
DDX39B
DDX39B
DGKA
DGKA
DGKZ
DGKZ
DGKZP1
DISP1
DKK2
DLGAP4
DLGAP4
DLGAP4
DLGAP4
DMAP1
DMAP1
DMPK
DNPH1
DOT1L
DPPA4
DPPA4
DUSP14
DUSP14
ECD
ECT2
ECT2
EDC4
EDC4
ELAVL3
ELAVL3
ELOF1
ELOF1
EMD
EMID1
ENTPD2
EP400
EP400
EPB41
EPB41
EPHB1
EPHB6
EPS15L1
ERC1
ERC1
ERC1
ERGIC1
ERGIC1
ERGIC1
ERGIC1
ERMP1
ETFA
ETFA
EXTL2
FAM107A
FAM118A
FAM118A
FAM118A
FAM118A
FAM118A
FAM118A
FAM118A
FAM118A
FAM118A
FAM131B
FAM174B
FAM184A
FAM193B
FAM219A
FAM50A
FAM98A
FANCC
FANCC
FANCC
FARP2
FARP2
FCF1P1
FDFT1
FDFT1
FDXR
FILIP1L
FILIP1L
FIZ1
FKBP1A
FLII
FLII
FOXRED1
FOXRED1
FRMD4A
FRMD4A
FTSJ1
FTSJ1
FXR1
FXR1
GALNT14
GALNT14
GALNT7
GDI1
GLDN
GLDN
GLDN
GLDN
GLYATL1
GNA11
GNA11
GNA11
GNA11
GOLGA3
GPHN
GPR4
GPS1
GRIK1
GSE1
GTF2I
GTF2I
GUCD1
GYPE
HDAC4
HDAC5
HGS
HGS
HIC2
HIRA
HIRIP3
HLA-A
HLA-A
HLA-A
HLA-A
HLA-A
HLA-B
HLA-DMB
HLA-F
HLA-F
HM13
HM13
HMGA1
HMGB1P8
HMGXB3
HNRNPA1
HNRNPA3
HNRNPAB
HNRNPH1
HNRNPH3
HNRNPM
HNRNPUL1
ICA1
IDE
IER5L
IFRD1
IFRD1
IFRD1
IFT140
IFT80
IGSF22
IGSF9
IKZF4
IKZF4
IL16
IL1RAP
INCENP
INCENP
INTS3
INTS3
IPO5
IQCE
IQCE
IRF9
ITGA3
ITIH5
JMJD8
JMJD8
KANSL3
KANSL3
KAT8
KAZN
KCNIP2
KCNIP2
KCNIP2
KDM5C
KDM6B
KDM6B
KHSRP
KIAA1549L
KIF3C
KIF5A
KIF5A
KLC4
KLC4
KLF17
KLHL3
KMT2C
KMT2C
KMT2C
KMT2D
KMT2D
KMT2D
KMT2D
KMT2D
KNSTRN
KRI1
LAS1L
LCMT1
LEO1
LIG1
LMBR1L
LMBR1L
LPCAT4
LPCAT4
LRRC37A2
LRRC37A2
LSM14B
LTBP3
LTBP3
LY6G5C
LY6G5C
LY6G5C
LY6G5C
LY6G5C
LY6G5C
LZTR1
MAGT1
MAML1
MAP1S
MAP2K7
MAT2B
MAZ
MBD1
MBD6
MBD6
MCL1
MCL1
MCM3AP
MEF2C
MFGE8
MFGE8
MFSD10
MGAT4B
MGAT4B
MGAT4B
MGAT4B
MGRN1
MGRN1
MIB2
MIB2
MICAL2
MICAL2
MINK1
MINK1
MINK1
MNT
MNT
MNT
MOG
MOG
MOG
MOV10
MRPL21
MRPL55
MRTO4
MSANTD3
MSMO1
MTG2
MTG2
MTUS2
MTUS2
MTUS2
MYADM
MYADM
MYADM
MYH9
NASP
NBL1
NBPF3
NBPF3
NCL
NCL
NCOR2
NCOR2
NCOR2
NCOR2
NCOR2
NCOR2
NDUFV3
NECAP1
NEK11
NFKB1
NLRP2
NLRP2
NOP2
NOP2
NOP58
NPAS2
NPAS2
NPEPL1
NPIPB4
NPY5R
NRBP2
NRK
NRXN2
NTNG2
NUP214
NYAP2
OBSCN
OBSCN
OBSCN
OPA1
OSBPL10
OSBPL10
OTOF
PACS1
PALM
PALM
PBX2
PCBP3
PCID2
PCOLCE
PCSK6
PCSK6
PCSK7
PCSK7
PDE4C
PDE4C
PDE4C
PELP1
PES1
PGAP2
PGS1
PHACTR1
PHF1
PHF8
PHF8
PHLDB2
PHLDB2
PHLDB2
PHLDB2
PHLDB2
PHLDB3
PHLDB3
PITPNM2
PITPNM2
PLAGL1
PLEC
PLEKHM2
PLEKHM2
PLEKHM2
PLEKHM2
PLS3
PLSCR4
PNPLA7
PNPLA7
POLD4
POLE
POLE
POLE
POLN
POLN
POM121C
POMT1
POMT2
POP4
POU6F2
PPL
PPP1R10
PPP1R10
PPP1R10
PPP1R10
PPP1R10
PPP1R10
PPP1R10
PPP1R13B
PPP1R13B
PPP1R15B
PPP1R15B
PPP2R2B
PRAF2
PRAF2
PRKACA
PRKACA
PRKAG2
PRKAG2
PROCA1
PROCA1
PROCA1
PRPSAP2
PRPSAP2
PRPSAP2
PRR3
PRR3
PRR3
PRR3
PRR3
PRR3
PRR3
PRR3
PRRC2A
PRRC2A
PRRC2A
PRRC2A
PRRC2A
PRRC2A
PRRC2A
PRRC2A
PRRC2A
PRRC2A
PSMG4
PTPN4
PTPRE
PTPRE
PTPRE
RAB11FIP1
RAB15
RAB3A
RAB7A
RABL2A
RANGAP1
RAP1GAP
RAP1GAP
RAP1GAP
RAP1GAP
RAP1GDS1
RERE
RERE
RERE
RERE
RERE
RERE
RNF214
RNPS1
RPL36AP45
RPL7AP26
RPS9
RPS9
RPS9
RPS9
RSAD1
SAMD10
SAP130
SART1
SCRIB
SCRIB
SETD2
SETDB1
SETDB1
SEZ6
SEZ6
SF1
SF3B2
SH2B1
SH3BP2
SH3PXD2B
SHANK2
SHANK3
SHISA9
SHPK
SIK1
SIK1
SIK1
SIK1
SIK1
SIK2
SIK2
SIPA1L3
SIPA1L3
SLC16A10
SLC19A1
SLC25A19
SLC25A29
SLC25A37
SLC39A7
SLC41A2
SLC41A2
SLC41A3
SLC4A11
SLC7A6
SLC7A6
SLC9A1
SLCO2A1
SMARCA2
SMARCA2
SMARCA4
SMC1A
SMNDC1
SNAP47
SNX14
SNX8
SORBS1
SORBS1
SORBS3
SORBS3
SPAG5
SPATA2L
SPATA2L
SPRED3
SPRY1
SPTBN4
SRCIN1
SRGAP2
SRRM2
SRRM2
SRRM2
SRSF6
SRSF6
SSBP1
SSBP1
ST7
STARD3
STAT1
STAT5B
STAT6
STAT6
STAT6
STK36
STRN4
STRN4
STRN4
STRN4
SUN1
SYNGAP1
SYNGAP1
SYNPO
TAF1
TAF4
TAF4
TAF4
TAF4
TAF6
TAPBP
TAPBP
TAPBP
TAPBP
TARDBP
TBC1D16
TBC1D16
TCF25
TCF25
TCF25
TCF25
TCOF1
TERF1
TESK1
TESK1
TET3
TET3
TET3
TET3
TET3
TFDP1
TFDP1
TG
TLR10
TLR10
TMEM222
TNK2
TNK2
TNPO2
TNPO2
TNRC18
TNRC18
TNS3
TNS3
TOMM40L
TOX3
TP53I11
TP53I11
TRAPPC1
TRAPPC1
TRAPPC3
TRAPPC9
TRAPPC9
TRIM68
TRIM9
TRIM9
TSC1
TSEN2
TSHZ3
TSHZ3
TTC17
TTC28
TTC4
TTLL12
TTLL12
TTLL5
TTLL5
TTPAL
TUBG2
TVP23A
UBA52
UBAP2L
UBAP2L
UBAP2L
UBAP2L
UBASH3B
UBASH3B
UBASH3B
UBFD1
UBR7
UBR7
UBTF
ULK3
ULK4
USF2
USF2
USP19
USP36
USP36
USP36
USP36
USP36
USP36
USP39
UVSSA
VPS28
VPS28
VPS28
VPS28
VPS28
VPS28
VPS37C
VPS53
VPS53
VPS53
VPS53
WIPI1
WIZ
WWP2
WWP2
WWP2
XRRA1
XRRA1
XRRA1
XRRA1
XRRA1
YTHDF2
ZBTB17
ZC3H18
ZC3H4
ZCCHC14
ZCCHC14
ZCCHC2
ZCCHC2
ZCCHC2
ZCCHC2
ZCCHC2
ZCCHC2
ZCCHC2
ZCCHC2
ZCCHC2
ZCCHC2
ZCCHC2
ZCCHC2
ZCCHC2
ZCCHC2
ZCCHC2
ZFYVE19
ZFYVE19
ZFYVE26
ZHX3
ZMIZ1
ZMIZ2
ZMYND8
ZMYND8
ZNF215
ZNF331
ZNF331
ZNF331
ZNF331
ZNF331
ZNF331
ZNF331
ZNF331
ZNF331
ZNF331
ZNF331
ZNF331
ZNF362
ZNF362
ZNF362
ZNF502
ZNF502
ZNF548
ZNF548
ZNF598
ZNF653
ZNF674
ZNF707
ZNF707
ZNF789
ZNRF1
ZNRF1
ZSCAN25
ZSWIM4
ZSWIM4
ZSWIM4
ZSWIM4
ZW10
