## Supplementary Table S11 for "Integrative Multi-Tissue Analysis Identifies Synaptic Gene Networks Specific to Major Depressive Disorder in Women"

Broad Functions	GO	Specific functions	Number of Genes	p-value	Upregulated genes	Downregulated genes
Synapse related	BP	long-term synaptic potentiation	7	0.02		CAMK2B, SNAP25, GRIN2A, RELN, SHANK3, SHANK2, CRHR2
Synapse related	BP	postsynaptic density assembly	3	0.02		RELN, CSMD2, SHANK3
Synapse related	BP	synapse organization	6	0.03		PTPRD, CTNND2, PCDHGC3, PPFIA1, PSEN1, ELFN1
Synapse related	BP	synaptic vesicle endocytosis	11	0.04	AP3M2, NLGN2, SYNJ1, AP1G1, FCHO2, CLTB, SCRIB, SYNJ2, STON2, AP2A2, STX1A
Synapse related	CC	postsynapse	12	0.02		NECAB2, FXR1, GSK3A, DOCK4, CDH1, GABRA5, SNX14, AP2B1, RAB17, PSEN1, GABRG3, RHOA
Synapse related	CC	presynaptic membrane	10	0.02		PTPRD, SNAP25, GRIN2A, RIMS4, CNTN5, GABRA5, CASK, PSEN1, ANO2, CNTNAP4
Synapse related	CC	postsynaptic density	48	0.01	CAMK2B, BRSK1, TAMALIN, RGS14, CAMK2A, AGAP3, RPL10A, RPL8, PRKCZ, GPHN, RPL6, ADD1, EPS8, CACNG8, SYNGAP1, RUSC1, GPER1, PSD3, PALM, TMEM108, DGCR8, FYN, SYNPO, KPNA1, NSF, MPP2, DMTN, DTNB, DAPK1, PDPK1, MINK1, HIP1R, DTNBP1, TSC2, SCRIB, SHISA9, GRIN1, DNM2, INPP4A, ARHGAP33, ARHGAP32, RHEB, PICK1, CNIH2, DGKI, DBN1, SHANK2, CPEB4
Synapse related	CC	postsynaptic membrane	37	0.04	TAMALIN, NLGN2, COL13A1, CLSTN3, LPAR1, GRIK1, CLCN2, GPHN, DDN, GLRA1, LRRTM4, GPER1, DMD, GABRE, CHRNB3, ITGA3, PTCH1, DTNBP1, SCRIB, HTR3A, TRPV1, HTR3B, SHISA9, ANK1, GRIN1, DNM2, P2RX1, SSPN, NAPEPLD, CSPG5, ITGA5, GNB5, CNIH2, DBN1, SHANK2, GRID2IP, HCN1
Synapse related	CC	glutamatergic synapse	89	0.045	ARF4, PTPRS, PLXND1, WDR1, CLSTN3, CTNND1, ARRB2, ICAM5, IL1RAP, EPS8, MECP2, CALB1, SYNGAP1, PPP2R1A, TMEM108, FLOT1, PHF24, DGCR8, PRKACA, HRAS, RGS9, PPFIA3, DLGAP4, APPL1, KPNA1, VPS18, GRIPAP1, EPHA4, GUCY1A1, EPHA7, DAPK1, ITGA3, ACTN1, SCRIB, SHISA9, DGKZ, ANO2, MLF2, RABEP1, PRKAR1B, PRKAR1A, ITGA5, SHANK2, DGKI, DBN1, NAPA, LAMA5, TAMALIN, NOTCH1, RGS14, NRXN3, LPAR1, NRXN2, AGAP3, CPLX2…
Synapse related	CC	presynapse	38	0.01	NAPA, SEMA7A, RAB3A, STON2, CLN8, CPLX2, AP2A2, DDN, PLD2, GRK2, FXR2, AP1G1, VPS52, FCHO2, SNX9, ERC1, APPL1, ASIC1, SRPK2, VPS18, CHRNB3, USP5, NPY5R, MX2, CADPS, MX1, RMDN3, SCRIB, SEPTIN4, SYNJ2, BAIAP3, DNM2, PPP1CA, GAK, SYNJ1, AAK1, SLC29A1, APBA2
Neruonal structure and development	BP	regulation of neuron projection development	7	0.0005		CCDC88A, SNAP25, GSK3A, SFRP2, NCS1, PSEN1, RHOA
Neruonal structure and development	BP	neuron migration	10	0.01		GJA1, RELN, USP9X, DCDC2, ELP3, PSEN1, VAX1, KIAA0319L, RHOA, PRKG1
Neruonal structure and development	BP	nervous system development	22	0.02		PCSK2, CAMK2B, ACHE, GSK3A, SMARCD3, MYT1L, PCDHGC3, NR2F1, ISLR2, FGF2, PTPRF, RAPGEFL1, PTPRD, CCDC88A, ADGRG1, SMN2, DPF3, ECT2, APOB, SIM1, PCDHB7, SCN2B
Neruonal structure and development	BP	neural precursor cell proliferation	9	0.01	RPGRIP1, BBS1, ADGRG1, WDR47, HDAC3, ORC3, ILK, DBN1, ELL3
Neruonal structure and development	BP	oligodendrocyte differentiation	11	0.02	VTN, NOTCH1, DUSP10, CNP, TRPC4, RHEB, ERBB2, TSPAN2, CSK, MTOR, BOK
Neruonal structure and development	BP	dendritic spine maintenance	5	0.04	CTTN, ITGA3, PICK1, FYN, IGF1R
Neruonal structure and development	CC	neuron projection	25	0.00002		PCSK2, PRKN, CAMK2B, PCSK1, SNAP25, TPH2, TENM2, PSEN1, MCHR1, PTPRF, FXR1, RPH3A, GRIN2A, RELN, SMN2, SBF1, RGS6, CHRNB3, GABRA5, MYO5A, GABRG3, ANK1, ANO2, SHANK3, SHANK2
Neruonal structure and development	CC	neuron projection	56	0.02	CYFIP2, TENM3, CLSTN3, PTGDR2, ITSN1, FAM107A, STON2, PTPRF, PPP2R1A, SPA17, RGS9, RGS6, CHRNB3, NPY5R, FBXW11, HTR3A, TUBG2, HTR3B, HSPG2, ANK1, ANO2, SSTR4, DNM2, KCNQ1, PICK1, ARHGEF7, STX1A, SHANK2, CAMK2B, DCTN1, NPR2, CAMK2A, IQGAP1, CYGB, CLN3, GLRA1, KLC3, RELN, FXR2, SV2A, INPP5K, NCAM1, MAP4, GABRE, MPP2, NMB, ANKRD27, DTNBP1, TRPV1, GRIN1, NAPEPLD, ATP13A2, NF2, VIP, CDK16, CPEB4
Neruonal structure and development	CC	neuronal cell body	19	0.01		SLC22A3, SNAP25, TGFB2, GSK3A, MAOB, TMPRSS3, SORBS2, PSEN1, PTPRF, SLC25A27, NDUFS7, PRKAR2B, TNN, PENK, VTI1A, RAB17, ASIC2, APOB, SHANK2
Neruonal structure and development	CC	dendrite	25	0.003		PCSK2, NECAB2, HCN4, PCSK1, TENM2, MAOB, CTNND2, PSEN1, ELFN1, HDAC6, CRHR2, NTF4, TMEM222, RELN, OPA1, NCS1, PENK, MARK3, DTNB, WFS1, STAT1, SORBS2, HNRNPAB, SNX14, RAB17
Neruonal structure and development	CC	dendritic spine	10	0.04		FXR1, RPH3A, GRIN2A, TENM2, ACTN2, PRKAR2B, ASIC2, SHANK3, RHOA, SHANK2
Neruonal structure and development	CC	dendritic spine	30	0.03	ARF4, RGS14, ZMYND8, CTNND1, CAMK2A, LPAR1, SEZ6, STRN4, GPHN, CALB1, PALM, KCNN2, SYNPO, ASIC2, MPP2, EPHA4, HIP1R, DTNBP1, PTK2, GRIN1, PPP1CA, ARHGAP33, ARHGAP32, CTTN, APBA3, CNIH2, APBA2, DGKI, SHANK2, CPEB4
Neruonal structure and development	CC	dendritic shaft	12	0.01	JPH4, NSF, MPP2, EPHA4, NLGN2, SYNGAP1, GPER1, ZMYND8, SEZ6, LPAR1, CNIH2, HCN1
Ion transport	CC	chloride channel complex	6	0.01		CLIC6, OSTM1, GABRA5, GABRG3, SLC26A6, ANO2
Ion transport	BP	calcium ion transport	23	0.002	EPM2A, CATSPER1, CATSPER2, CALCRL, RAMP3, PRKCB, TRPC4, CAMK2A, ATP2A3, CACNA1A, CACNA1D, SLC3A2, ATP2C1, SLC8B1, PKD1, CACNG6, CYP27B1, CACNG8, STIM1, TRPV4, CDH23, SARAF, FYN
Myelination	BP	myelination	18	0.002	EIF2B5, EIF2B4, HEXA, LPAR1, OLIG2, POMGNT1, TMEM163, ERBB3, ERBB2, PMP22, TSPAN2, MBP, SCN2A, LARGE1, HRAS, SBF2, JAM3, MAPK3
Brain activity	BP	associative learning	6	0.003		SPECC1, SNAP25, RELN, GABRA5, SHANK3, SHANK2
